# Transcriptome-wide association and prediction for carotenoids and tocochromanols in fresh sweet corn kernels

**DOI:** 10.1101/2021.09.24.461734

**Authors:** Jenna Hershberger, Ryokei Tanaka, Joshua C. Wood, Nicholas Kaczmar, Di Wu, John P. Hamilton, Dean DellaPenna, C. Robin Buell, Michael A. Gore

## Abstract

Sweet corn is consistently one of the most highly consumed vegetables in the U.S., providing a valuable opportunity to increase nutrient intake through biofortification. Significant variation for carotenoid (provitamin A, lutein, zeaxanthin) and tocochromanol (vitamin E, antioxidants) levels is present in temperate sweet corn germplasm, yet previous genome-wide association studies (GWAS) of these traits have been limited by low statistical power and mapping resolution. Here, we employed a high-quality transcriptomic dataset collected from fresh sweet corn kernels to conduct transcriptome-wide association studies (TWAS) and transcriptome prediction studies for 39 carotenoid and tocochromanol traits. In agreement with previous GWAS findings, TWAS detected significant associations for four causal genes, *β-carotene hydroxylase (crtRB1)*, *lycopene epsilon cyclase* (*lcyE*), *γ-tocopherol methyltransferase* (*vte4*), and *homogentisate geranylgeranyltransferase* (*hggt1*) on a transcriptome-wide level. Pathway-level analysis revealed additional associations for *deoxy-xylulose synthase2* (*dxs2*), *diphosphocytidyl methyl erythritol synthase2* (*dmes2*), *cytidine methyl kinase1* (*cmk1*), and *geranylgeranyl hydrogenase1* (*ggh1*), of which, *dmes2, cmk1*, and *ggh1* have not previously been identified through maize association studies. Evaluation of prediction models incorporating genome-wide markers and transcriptome-wide abundances revealed a trait-dependent benefit to the inclusion of both genomic and transcriptomic data over solely genomic data, but both transcriptome- and genome-wide datasets outperformed *a priori* candidate gene-targeted prediction models for most traits. Altogether, this study represents an important step towards understanding the role of regulatory variation in the accumulation of vitamins in fresh sweet corn kernels.

**Core Ideas:**

1. Transcriptomic data aid the study of vitamin levels in fresh sweet corn kernels.
2. *crtRB1, lcyE, dxs2, dmes2*, and *cmk1* were associated with carotenoid traits.
3. *vte4, hggt1*, and *ggh1* were associated with tocochromanol traits.
4. Transcriptomic data boosted predictive ability over genomic data alone for some traits.
5. Joint transcriptome- and genome-wide models achieved the highest predictive abilities.
