## Supplemental Table S1 for "Transcriptome-wide association and prediction for carotenoids and tocochromanols in fresh sweet corn kernels"

### Sheet: Supplemental Table S1
Supplemental Table S1. Sample and gene counts throughout the normalized transcript abundance quality control pipeline
Filtering or analysis step	Description	B73	Ia453
Initial high quality, normalized dataset	Total number of samples	433
	Number of experimental-line samples	356
	Number of experimental-lines	355
	Number of check samples	40
	Number of check lines	4
	Number of positive/field controls	37
	Number of samples for next filtering steps	396
	Number of genes	20741	20216
Gene filtering	Number of removed genes (genes with > 50% of samples with expression profile values of zero)	1862	1604
	Number of retained genes	18879	18612
Outlier removal and filtering (median absolute deviations from the median < 100)	Number of outliers	879	1429
	Number of removed genes (genes with > 10% of samples identified as outliers)	8	10
	Number of retained genes	18871	18602
	Number of genes with at least one outlier (including removed genes)	32	74
	Number of genes without outliers	18847	18538
Calculation of best linear unbiased estimators	Number of model non-converged genes	104	122
	Number of model converged but obviously incorrectly calcuated genes	2	3
	Number of retained genes	18765	18477
