## Supplemental Table S2 for "Transcriptome-wide association and prediction for carotenoids and tocochromanols in fresh sweet corn kernels"

### Sheet: Supplemental Table S2
Supplemental Table S2. Line, gene, and marker counts in analysis pipelines
Filtering or analysis step	Description	Tocochromanols			Carotenoids
		B73	Ia453		B73	Ia453
Line filtering/matching	Number of unique lines represented in both genotypic and phenotypic datasets	351	351		283	283
Probabalistic estimation of expression residuals	Optimal number of factors	17	15		16	16
Outlier removal based on Studentized residuals with Bonferrini (α = 0.05)	Number of outliers (genes)	0	0		0	0
TWAS kinship matrix	Number of SNPs removed through filtering	6			67
	Number of retained SNPs (used for kinship matrix calculation)	10767			10706
TWAS counts	Number of lines used for TWAS	351	351		283	283
	Number of genes used for TWAS	18765	18477		18765	18477
Genomic relationship matrix for genomic prediction	Number of SNPs removed through filtering	198			1029
	Number of retained SNPs (used for kinship matrix calculation)	147564			146733
