## Supplemental Table S3 for "Transcriptome-wide association and prediction for carotenoids and tocochromanols in fresh sweet corn kernels"

### Sheet: Supplemental Table S3
Supplemental Table S3. Optimal transcriptome-wide association study models as selected by Bayesian information criterion
Trait	Number of principal components	Kinship included	Kernel endosperm mutation type included as a covariate
Antheraxanthin	0	Yes	No
β-carotene	0	Yes	No
β-cryptoxanthin	0	Yes	Yes
Lutein	1	Yes	Yes
Violaxanthin	0	Yes	No
Zeaxanthin	0	Yes	No
Zeinoxanthin	0	Yes	No
Other carotenes	0	Yes	Yes
α-xanthophylls	1	Yes	Yes
β-xanthophylls	0	Yes	No
Total xanthophylls	0	Yes	Yes
Total carotenes	0	Yes	Yes
Total carotenoids	0	Yes	Yes
β-carotene/β-cryptoxanthin	0	Yes	No
β-carotene/(β-cryptoxanthin + zeaxanthin)	0	Yes	No
β-cryptoxanthin/zeaxanthin	0	Yes	Yes
Zeinoxanthin/lutein	0	Yes	No
β-/α-xanthophylls	0	Yes	Yes
Total carotenes/total xanthophylls	0	Yes	No
αT	0	Yes	No
αT3	0	Yes	No
δT	0	Yes	No
δT3	0	Yes	Yes
γT	0	Yes	No
γT3	1	Yes	Yes
ΣT	0	Yes	No
ΣT3	0	Yes	Yes
ΣT3 + ΣT	1	Yes	Yes
αT/γT	0	Yes	No
δT/αT	0	Yes	No
δT/γT	0	Yes	No
δT/(γT + αT)	0	Yes	No
γT/(γT + αT)	0	Yes	No
αT3/γT3	0	Yes	Yes
δT3/αT3	0	Yes	Yes
δT3/γT3	0	Yes	Yes
δT3/(γT3 + αT3)	0	Yes	Yes
γT3/(γT3 + αT3	0	Yes	Yes
ΣT/ΣT3	0	Yes	Yes
