## Supplemental Table S4 for "Transcriptome-wide association and prediction for carotenoids and tocochromanols in fresh sweet corn kernels"

### Sheet: Supplemental Table S4
Supplemental Table S4. List of a priori candidate genes included in candidate gene-targeted transcriptomic prediction matrices
A priori candidate gene pathway	B73 RefGen v4 gene ID	Gene name	Gene function	Chr.	Start open reading frame (bp)	End open reading frame (bp)	Gene function from B73 4.59 GFF file	Common support interval ID	NAM JL-QTL traits	Common support interval left bound (bp) (RefGen v4)	Common support interval right bound (bp) (RefGen v4)
3,8-divinyl-chlorophyllide biosynthesis I (aerobic, light-dependent)	Zm00001d013013	chld1	magnesium-chelatase subunit ChlD	5	3206170	3213965	Magnesium-chelatase subunit ChlD chloroplastic	Tocochromanol 23	ΣT3 + ΣT, δT3	48254	3496545
3,8-divinyl-chlorophyllide biosynthesis I (aerobic, light-dependent)	Zm00001d037984	chlg1		6	144381242	144390852	Chlorophyll synthase chloroplastic	Tocochromanol 32	ΣT3 + ΣT, ΣT3, γT3, αT	124797563	151184991
3,8-divinyl-chlorophyllide biosynthesis I (aerobic, light-dependent)	Zm00001d026603	chlhl1	magnesium-chelatase subunit ChlH	10	148758023	148764012	Magnesium-chelatase subunit ChlH chloroplastic
3,8-divinyl-chlorophyllide biosynthesis I (aerobic, light-dependent)	Zm00001d008230	csu319	magnesium-protoporphyrin IX monomethyl ester [oxidative] cyclase	8	2034108	2036318	Magnesium-protoporphyrin IX monomethyl ester [oxidative] cyclase chloroplastic
3,8-divinyl-chlorophyllide biosynthesis I (aerobic, light-dependent)	Zm00001d029150	dvr1	divinyl reductase1	1	60631458	60632663	divinyl reductase1
3,8-divinyl-chlorophyllide biosynthesis I (aerobic, light-dependent)	Zm00001d029074	les22		1	57250815	57254236	Uroporphyrinogen decarboxylase 2 chloroplastic
3,8-divinyl-chlorophyllide biosynthesis I (aerobic, light-dependent)	Zm00001d023536	oy1	magnesium-chelatase subunit ChlI-1	10	9162610	9167073	Magnesium-chelatase subunit ChlI-1 chloroplastic	Tocochromanol 48	αT3	6481636	10510551
3,8-divinyl-chlorophyllide biosynthesis I (aerobic, light-dependent)	Zm00001d001820	por1	protochlorophyllide reductase1	2	1439871	1441447	protochlorophyllide reductase1
3,8-divinyl-chlorophyllide biosynthesis I (aerobic, light-dependent)	Zm00001d032576	por2	protochlorophyllide reductase2	1	231120510	231123615	Protochlorophyllide reductase C chloroplastic	Tocochromanol 5	δT3, γT3, δT, γT, ΣT, ΣT3 + ΣT, αT	221825332	239783178
3,8-divinyl-chlorophyllide biosynthesis I (aerobic, light-dependent)	Zm00001d013937	por3	protochlorophyllide reductase3	5	25431430	25434346	Protochlorophyllide reductase C chloroplastic	Tocochromanol 24	δT3, γT3, αT, ΣT3 + ΣT, δT, γT, ΣT	16722066	30828167
3,8-divinyl-chlorophyllide biosynthesis I (aerobic, light-dependent)	Zm00001d008203	prpo1	protoporphyrinogen IX oxidase1	8	1019559	1026656	protoporphyrinogen IX oxidase1
3,8-divinyl-chlorophyllide biosynthesis I (aerobic, light-dependent)	Zm00001d003214	prpo2	protoporphyrinogen IX oxidase2	2	36238478	36251590	protoporphyrinogen IX oxidase2	Tocochromanol 10	γT3, δT, γT, ΣT3, αT3	30112000	153520075
3,8-divinyl-chlorophyllide biosynthesis I (aerobic, light-dependent)	Zm00001d001850			2	1914398	1919938	Magnesium-chelatase subunit ChlH, chloroplastic
3,8-divinyl-chlorophyllide biosynthesis I (aerobic, light-dependent)	Zm00001d002358			2	10781211	10785395	necrotic4
3,8-divinyl-chlorophyllide biosynthesis I (aerobic, light-dependent)	Zm00001d040463			3	44744039	44746612	Magnesium-protoporphyrin IX monomethyl ester [oxidative] cyclase chloroplastic	Tocochromanol 14	δT3, ΣT3, γT3, αT3	29297108	151226630
3,8-divinyl-chlorophyllide biosynthesis I (aerobic, light-dependent)	Zm00001d036046			6	68433795	68434769	Magnesium protoporphyrin IX methyltransferase chloroplastic	Tocochromanol 30	ΣT, ΣT3 + ΣT, γT, δT3, γT3, ΣT3	35740519	92090805
3,8-divinyl-chlorophyllide biosynthesis I (aerobic, light-dependent)	Zm00001d011387			8	149262980	149266214	Uroporphyrinogen decarboxylase 1 chloroplastic	Tocochromanol 41	γT, δT3, ΣT, ΣT3 + ΣT, αT	120968877	150527583
Carotenoid Degredation	Zm00001d034387	ao1	aldehyde oxidase1	1	291605273	291613251	aldehyde oxidase1	Carotenoid 4	β-Carotene, Lutein, Zeaxanthin, Zeinoxanthin, Total carotenoids, β-Cryptoxanthin	285031402	297741693
Carotenoid Degredation	Zm00001d013098	ao2	aldehyde oxidase2	5	4694181	4700885	aldehyde oxidase2
Carotenoid Degredation	Zm00001d034385	ao3	aldehyde oxidase3	1	291510737	291518900	aldehyde oxidase3	Carotenoid 4	β-Carotene, Lutein, Zeaxanthin, Zeinoxanthin, Total carotenoids, β-Cryptoxanthin	285031402	297741693
Carotenoid Degredation	Zm00001d034388	ao4	aldehyde oxidase4	1	291662839	291670088	aldehyde oxidase4	Carotenoid 4	β-Carotene, Lutein, Zeaxanthin, Zeinoxanthin, Total carotenoids, β-Cryptoxanthin	285031402	297741693
Carotenoid Degredation	Zm00001d018869	ao5	aldehyde oxidase5	7	7849925	7861720	aldehyde oxidase5
Carotenoid Degredation	Zm00001d048373	ccd1 (wc1)	carotenoid cleavage dioxygenase1 (white cap1)	9	155236300	155242285	Carotenoid 910(9'10')-cleavage dioxygenase 1
Carotenoid Degredation	Zm00001d002736	ccd7	carotenoid cleavage dioxygenase7	2	20731283	20734451	carotenoid cleavage dioxygenase7
Carotenoid Degredation	Zm00001d043442	ccd8	carotenoid cleavage dioxygenase8	3	200059008	200062529	carotenoid cleavage dioxygenase8
Carotenoid Degredation	Zm00001d041319	nced3	9-cis-epoxycarotenoid dioxygenase3	3	111919013	111920827	nine-cis-epoxycarotenoid dioxygenase3
Carotenoid Degredation	Zm00001d007876	nced4	9-cis-epoxycarotenoid dioxygenase4	2	241535851	241537578	nine-cis-epoxycarotenoid dioxygenase4
Carotenoid Degredation	Zm00001d018819	nced5	9-cis-epoxycarotenoid dioxygenase5	7	6342456	6344361	nine-cis-epoxycarotenoid dioxygenase5
Carotenoid Degredation	Zm00001d051556	nced6	9-cis-epoxycarotenoid dioxygenase6	4	162737448	162739364	nine-cis-epoxycarotenoid dioxygenase6
Carotenoid Degredation	Zm00001d022623	nced7	9-cis-epoxycarotenoid dioxygenase7	7	181400407	181408261	nine-cis-epoxycarotenoid dioxygenase7	Carotenoid 30	Total carotenoids, β-Cryptoxanthin	175932276	182182294
Carotenoid Degredation	Zm00001d017766	nced8	9-cis-epoxycarotenoid dioxygenase8	5	206199093	206201012	nine-cis-epoxycarotenoid dioxygenase8	Carotenoid 23	β-Cryptoxanthin	201597300	206273925
Carotenoid Degredation	Zm00001d013689	nced9	9-cis-epoxycarotenoid dioxygenase9	5	17465790	17467595	nine-cis-epoxycarotenoid dioxygenase9
Carotenoid Degredation	Zm00001d033222	vp14	9-cis-epoxycarotenoid dioxygenase1	1	255021507	255023321	viviparous14
Carotenoid Synthesis	Zm00001d052932	crti1	carotenoid isomerase1	4	205269595	205274287	carotene isomerase1	Carotenoid 17	Total carotenoids, Zeaxanthin	191325696	207980701
Carotenoid Synthesis	Zm00001d007502	crti2	carotenoid isomerase2	2	233393208	233398004	carotene isomerase2	Carotenoid 8	Other carotenes	230676014	237990567
Carotenoid Synthesis	Zm00001d012868	crti3	carotenoid isomerase3	5	1369611	1375366	carotene isomerase3	Carotenoid 19	Total carotenoids	48254	4281923
Carotenoid Synthesis	Zm00001d026056	crtRB1	beta-carotene hydroxylase1	10	137257366	137260572	hydroxylase3	Carotenoid 43	β-Cryptoxanthin, β-Carotene, Zeaxanthin	136412737	138139264
Carotenoid Synthesis	Zm00001d002589	hyd4	beta-carotene hydroxylase4	2	16287469	16289962	hydroxylase4	Carotenoid 6	β-Carotene	14104893	19284705
Carotenoid Synthesis	Zm00001d048469	hyd5	beta-carotene hydroxylase5	9	156850438	156852802	hydroxylase5	Carotenoid 39	Zeaxanthin	156832436	156868154
Carotenoid Synthesis	Zm00001d027443	hyd6, hyd8	beta-carotene hydroxylase6	1	5463952	5466250	Beta-carotene 3-hydroxylase, chloroplastic
Carotenoid Synthesis	Zm00001d053795	hyd7	beta-carotene hydroxylase7	4	241259118	241262991
Carotenoid Synthesis	Zm00001d001909	im1	plastid alternative oxidase	2	2779225	2782637	Alternative oxidase	Carotenoid 5	β-Cryptoxanthin, Other carotenes, Zeinoxanthin	1544161	4153823
Carotenoid Synthesis	Zm00001d029822	lut1	CYP97C1, Cytochrome P450 epsilon-ring hydroxylase	1	88696531	88703297	cytochrome P450 14	Carotenoid 2	Zeaxanthin, Total carotenoids, Lutein, Zeinoxanthin, β-Cryptoxanthin	58645857	98879340
Carotenoid Synthesis	Zm00001d018488	lut5	CYP97A3, Cytochrome P450 beta-ring hydroxylase	5	221696671	221702095	cytochrome P450 13
Carotenoid Synthesis	Zm00001d011210	lycE	lycopene epsilon-cyclase	8	143020695	143027838	lycopene epsilon cyclase1	Carotenoid 33	Other carotenes, β-Carotene, β-Cryptoxanthin, Lutein, Zeaxanthin, Zeinoxanthin	142127698	143509272
Carotenoid Synthesis	Zm00001d031086	nced2	9-cis-epoxycarotenoid dioxygenase2	1	176495793	176506822	nine-cis-epoxycarotenoid dioxygenase2
Carotenoid Synthesis	Zm00001d015651	ps1	lycopene beta-cyclase	5	103229657	103231129	Lycopene beta cyclase chloroplastic	Carotenoid 22	Lutein, Zeaxanthin, β-Cryptoxanthin, Zeinoxanthin	73930004	156654624
Carotenoid Synthesis	Zm00001d012394	psy2	phytoene synthase2	8	173522111	173525090	phytoene synthase2
Carotenoid Synthesis	Zm00001d025532	psy3	phytoene synthase3	10	121530525	121532821	Putative E3 ubiquitin-protein ligase RING1a	Carotenoid 42	Total carotenoids, Zeaxanthin	107650507	125573758
Carotenoid Synthesis	Zm00001d004021	vde1	violaxanthin de-epoxidase	2	76077655	76080443	violaxanthin de-epoxidase1	Carotenoid 7	Zeaxanthin, Total carotenoids, Zeinoxanthin, β-Cryptoxanthin, Lutein	42880702	145810716
Carotenoid Synthesis	Zm00001d027936	vp5	phytoene desaturase	1	17962828	17975699	15-cis-phytoene desaturase chloroplastic/chromoplastic	Carotenoid 1	Other carotenes, β-Carotene, β-Cryptoxanthin	14075733	27535773
Carotenoid Synthesis	Zm00001d036345	y1	phytoene synthase1	6	85061295	85065182	yellow endosperm1	Carotenoid 25	Zeaxanthin, β-Carotene, β-Cryptoxanthin, Total carotenoids, Zeinoxanthin, Lutein	79036195	87899050
Carotenoid Synthesis	Zm00001d023655	y9	zeta-carotene isomerase	10	13756073	13759615	pale yellow9
Carotenoid Synthesis	Zm00001d019124	zds1	zeta-carotene desaturase	7	18102825	18113402	viviparous9
Carotenoid Synthesis	Zm00001d003513	zep1	zeaxanthin epoxidase1	2	46304266	46305156	zeaxanthin epoxidase1	Carotenoid 7	Zeaxanthin, Total carotenoids, Zeinoxanthin, β-Cryptoxanthin, Lutein	42880702	145810716
Carotenoid Synthesis	Zm00001d025544	zep2	zeaxanthin epoxidase2	10	121844880	121845467	Zeaxanthin epoxidase chloroplastic	Carotenoid 42	Total carotenoids, Zeaxanthin	107650507	125573758
Chlorophyll Cycle	Zm00001d039312	nyc1		3	1461989	1466446	non-yellow coloring1
Chlorophyll Cycle	Zm00001d011819	pco079065e		8	162062147	162065473	Chlorophyllide a oxygenase chloroplastic
Chlorophyll Cycle	Zm00001d042026	phao1	pheophorbide a oxygenase1	3	147731588	147734168	Chlorophyllide a oxygenase, chloroplastic	Tocochromanol 14	δT3, ΣT3, γT3, αT3	29297108	151226630
Chlorophyll Cycle	Zm00001d031860			1	204433977	204438771	7-hydroxymethyl chlorophyll a reductase chloroplastic
Chlorophyll Cycle	Zm00001d004531			2	116800854	116802446	Chlorophyllide a oxygenase chloroplastic	Tocochromanol 10	γT3, δT, γT, ΣT3, αT3	30112000	153520075
Chlorophyll Cycle	Zm00001d013651			5	16205069	16210643	Chlorophyll(ide) b reductase NOL chloroplastic
Chlorophyll Degredation	Zm00001d019758	chph1	chlorophyllase1	7	56865812	56867212	chlorophyllase1	Tocochromanol 36	δT, δT3, αT3	22594359	103709672
Chlorophyll Degredation	Zm00001d027656	lls1		1	10261506	10265855	Lethal leaf-spot 1	Tocochromanol 2	γT, δT3	8685603	21988874
Chlorophyll Degredation	Zm00001d010240	umc2173		8	105682069	105684075	alpha/beta-Hydrolases superfamily protein
Chlorophyll Degredation	Zm00001d030549			1	143230400	143232667	Red chlorophyll catabolite reductase chloroplastic	Tocochromanol 4	ΣT3, γT3, ΣT3 + ΣT, δT3, δT	68998108	181712459
Chlorophyll Degredation	Zm00001d034523		pheophorbide a oxygenase	1	295617955	295620748	Pheophorbide a oxygenase	Tocochromanol 8	δT3	293728449	297705115
Chlorophyll Degredation	Zm00001d051567			4	162923074	162924909	alpha/beta-Hydrolases superfamily protein
Chlorophyll Degredation	Zm00001d021899			7	165624232	165629431	alpha/beta-Hydrolases superfamily protein
Chorismate/Tyrosine Synthesis	Zm00001d003830	adt6	arogenate dehydratase/prephenate dehydratase6	2	61203599	61204879	Arogenate dehydratase/prephenate dehydratase 6 chloroplastic	Tocochromanol 10	γT3, δT, γT, ΣT3, αT3	30112000	153520075
Chorismate/Tyrosine Synthesis	Zm00001d014734	arodh1	arogenate dehydrogenase1	5	61099110	61100192	Arogenate dehydrogenase 1 chloroplastic	Tocochromanol 25	ΣT3, αT3	44362313	77092963
Chorismate/Tyrosine Synthesis	Zm00001d014737	arodh2	arogenate dehydrogenase2	5	61117986	61119432	Arogenate dehydrogenase 2 chloroplastic	Tocochromanol 25	ΣT3, αT3	44362313	77092963
Chorismate/Tyrosine Synthesis	Zm00001d036439	arodh3		6	88560354	88561488	Arogenate dehydrogenase isoform 2	Tocochromanol 30	ΣT, ΣT3 + ΣT, γT, δT3, γT3, ΣT3	35740519	92090805
Chorismate/Tyrosine Synthesis	Zm00001d046168	arodh4	arogenate dehydrogenase	9	68800140	68802556	Arogenate dehydrogenase 1 chloroplastic	Tocochromanol 45	αT, δT, ΣT, αT3, γT, ΣT3 + ΣT, δT3, γT3, ΣT3	26401624	107492725
Chorismate/Tyrosine Synthesis	Zm00001d040850	cl40355_1		3	71571869	71601459	Shikimate biosynthesis protein aroDE	Tocochromanol 14	δT3, ΣT3, γT3, αT3	29297108	151226630
Chorismate/Tyrosine Synthesis	Zm00001d012674	cmu1, cmu4	chorismate mutase1	8	178397389	178409967	chorismate mutase1	Tocochromanol 43	δT3, γT3, αT3	177174902	181068710
Chorismate/Tyrosine Synthesis	Zm00001d015509	cmu2	chorismate mutase2	5	94540334	94543558	chorismate mutase2	Tocochromanol 26	γT, ΣT3 + ΣT, δT3, γT3, ΣT3, ΣT, δT	83528861	165099165
Chorismate/Tyrosine Synthesis	Zm00001d043356	cmu3	chorismate mutase3	3	197523894	197527638	Chorismate mutase 3 chloroplastic	Tocochromanol 18	αT, ΣT, γT, δT3	186277170	212598170
Chorismate/Tyrosine Synthesis	Zm00001d045450	eps1	enolpyruvylshikimate phosphate synthase1	9	22538569	22542325	enolpyruvylshikimate phosphate synthase1
Chorismate/Tyrosine Synthesis	Zm00001d042685	got4	glutamate-oxaloacetate transaminase4	3	176827382	176830753	glutamate-oxaloacetate transaminase4	Tocochromanol 16	δT	173274139	178605228
Chorismate/Tyrosine Synthesis	Zm00001d010190	got5	glutamate-oxaloacetate transaminase5	8	103456053	103460657	glutamate-oxaloacetate transaminase5
Chorismate/Tyrosine Synthesis	Zm00001d028712	gpm121		1	43999111	44006680	Arogenate dehydratase/prephenate dehydratase 2 chloroplastic
Chorismate/Tyrosine Synthesis	Zm00001d048560	gst47	glutathione S-transferase	9	158683140	158684127	Glutathione S-transferase U16
Chorismate/Tyrosine Synthesis	Zm00001d047755	pco092896	arogenate dehydratase/prephenate dehydratase2	9	140918274	140926061	Arogenate dehydratase/prephenate dehydratase 2 chloroplastic	Tocochromanol 46	γT, ΣT	138759772	142598961
Chorismate/Tyrosine Synthesis	Zm00001d023892	sad1	shikimate dehydrogenase1	10	26542390	26547193	shikimate dehydrogenase1	Tocochromanol 49	ΣT3 + ΣT, γT, ΣT, γT3, δT3	11727904	74347712
Chorismate/Tyrosine Synthesis	Zm00001d028477			1	36246226	36256685	Chorismate synthase chloroplastic	Tocochromanol 3	αT, ΣT3 + ΣT, δT, ΣT, γT, αT3	27148354	39297589
Chorismate/Tyrosine Synthesis	Zm00001d029391			1	68665582	68667909	Phospho-2-dehydro-3-deoxyheptonate aldolase 2 chloroplastic
Chorismate/Tyrosine Synthesis	Zm00001d030369			1	126770594	126771011	Phospho-2-dehydro-3-deoxyheptonate aldolase 2 chloroplastic	Tocochromanol 4	ΣT3, γT3, ΣT3 + ΣT, δT3, δT	68998108	181712459
Chorismate/Tyrosine Synthesis	Zm00001d002128			2	6409519	6412809	Shikimate kinase 1, chloroplastic
Chorismate/Tyrosine Synthesis	Zm00001d005351			2	170643478	170644746	Arogenate dehydratase/prephenate dehydratase 6 chloroplastic
Chorismate/Tyrosine Synthesis	Zm00001d006242			2	202646606	202650071	3-dehydroquinate synthase chloroplastic	Tocochromanol 11	ΣT3 + ΣT, ΣT, γT	183692522	207766644
Chorismate/Tyrosine Synthesis	Zm00001d006900			2	219013866	219017858	Phospho-2-dehydro-3-deoxyheptonate aldolase 2 chloroplastic	Tocochromanol 12	ΣT3 + ΣT, γT, ΣT, δT, αT	215759449	226735235
Chorismate/Tyrosine Synthesis	Zm00001d041700			3	133867939	133872499	Bifunctional 3-dehydroquinate dehydratase/shikimate dehydrogenase chloroplastic	Tocochromanol 14	δT3, ΣT3, γT3, αT3	29297108	151226630
Chorismate/Tyrosine Synthesis	Zm00001d050412		chorismate mutase2	4	86684719	86687129	Chorismate mutase 2	Tocochromanol 21	δT, γT, ΣT, γT3, ΣT3, ΣT3 + ΣT, αT3, δT3	26450527	156410693
Chorismate/Tyrosine Synthesis	Zm00001d052247			4	184666747	184669386	Shikimate kinase 1 chloroplastic
Chorismate/Tyrosine Synthesis	Zm00001d052797		phospho-2-dehydro-3-deoxyheptonate aldolase2	4	201290250	201299726	Phospho-2-dehydro-3-deoxyheptonate aldolase 2 chloroplastic
Chorismate/Tyrosine Synthesis	Zm00001d013618		phospho-2-dehydro-3-deoxyheptonate aldolase2	5	15623823	15627865	Phospho-2-dehydro-3-deoxyheptonate aldolase 2 chloroplastic
Chorismate/Tyrosine Synthesis	Zm00001d018061			5	213495789	213498656	Shikimate kinase
Chorismate/Tyrosine Synthesis	Zm00001d035769			6	46863730	46864754	Chorismate mutase 2	Tocochromanol 30	ΣT, ΣT3 + ΣT, γT, δT3, γT3, ΣT3	35740519	92090805
Chorismate/Tyrosine Synthesis	Zm00001d021611			7	158049839	158052734	Arogenate dehydratase/prephenate dehydratase 2 chloroplastic
Chorismate/Tyrosine Synthesis	Zm00001d022181			7	172074891	172079102	Phospho-2-dehydro-3-deoxyheptonate aldolase 1
Chorismate/Tyrosine Synthesis	Zm00001d022622			7	181391530	181395150	3-dehydroquinate synthase chloroplastic
Chorismate/Tyrosine Synthesis	Zm00001d047896			9	144617709	144628809	Chorismate synthase chloroplastic
Chorismate/Tyrosine Synthesis	Zm00001d025333		arogenate dehydratase/prephenate dehydratase6	10	114461652	114462911	Arogenate dehydratase/prephenate dehydratase 6 chloroplastic	Tocochromanol 51	ΣT3, αT3	82638027	116497746
IPP and Prenyl Group Synthesis	Zm00001d017540	ggps4	geranylgeranyl pyrophosphate synthase4	5	199061996	199063027	geranylgeranyl pyrophosphate synthase4
IPP Synthesis	Zm00001d043182	cmk1	4-diphosphocytidyl-2-C-methyl-D-erythritol kinase	3	190807759	190813079	cytidine methyl kinase1	Tocochromanol 18	αT, ΣT, γT, δT3	186277170	212598170
IPP Synthesis	Zm00001d042584	dmes1	2-C-methyl-D-erythritol 4-phosphate cytidyltransferase1	3	172740091	172743103	diphosphocytidyl methyl erythritol synthase1
IPP Synthesis	Zm00001d012197	dmes2	2-C-methyl-D-erythritol 4-phosphate cytidyltransferase2	8	169924646	169928100	diphosphocytidyl methyl erythritol synthase2
IPP Synthesis	Zm00001d040163	dxr1	1-deoxy-D-xylulose 5-phosphate reductoisomerase1	3	29846486	29852954	deoxy xylulose reductoisomerase1	Tocochromanol 14	δT3, ΣT3, γT3, αT3	29297108	151226630
IPP Synthesis	Zm00001d040163	dxr1	1-deoxy-D-xylulose 5-phosphate reductoisomerase1	3	29846486	29852954	deoxy xylulose reductoisomerase1	Carotenoid 9	β-Cryptoxanthin	28290482	53039147
IPP Synthesis	Zm00001d008427	dxr2	1-deoxy-D-xylulose 5-phosphate reductoisomerase2	8	8429852	8436838	deoxy xylulose reductoisomerase2
IPP Synthesis	Zm00001d038170	dxs1	1-deoxy-D-xylulose 5-phosphate synthase1	6	150418144	150422431	deoxy xylulose synthase 1	Tocochromanol 32	ΣT3 + ΣT, ΣT3, γT3, αT	124797563	151184991
IPP Synthesis	Zm00001d038170	dxs1	1-deoxy-D-xylulose 5-phosphate synthase1	6	150418144	150422431	deoxy xylulose synthase 1	Carotenoid 26	β-Cryptoxanthin	149247267	154797753
IPP Synthesis	Zm00001d019060	dxs2	1-deoxy-D-xylulose 5-phosphate synthase2	7	14494700	14497925	deoxy xylulose synthase 2	Tocochromanol 35	ΣT3 + ΣT, δT3, γT3, ΣT3	9997160	17429982
IPP Synthesis	Zm00001d019060	dxs2	1-deoxy-D-xylulose 5-phosphate synthase2	7	14494700	14497925	deoxy xylulose synthase 2	Carotenoid 27	β-Carotene, Other carotenes, Lutein, Zeaxanthin, β-Cryptoxanthin, Total carotenoids, Zeinoxanthin	14072218	16177375
IPP Synthesis	Zm00001d045383	dxs3	1-deoxy-D-xylulose 5-phosphate synthase3	9	20241125	20246184	deoxy xylulose synthase3	Carotenoid 35	β-Cryptoxanthin, Zeaxanthin, β-Carotene, Lutein, Total carotenoids, Zeinoxanthin	18268286	24342405
IPP Synthesis	Zm00001d017139	hds1 (lw2)	4-hydroxy-3-methylbut-2-enyl diphosphate synthase	5	186706299	186712746	hydroxymethylbutenyl diphosphate synthase1
IPP Synthesis	Zm00001d021709	ippi1	isopentenyl pyrophosphate isomerase1	7	160908408	160912025	isopentenyl pyrophosphate isomerase1
IPP Synthesis	Zm00001d010274	ippi2	isopentenyl pyrophosphate isomerase2	8	106962806	106966802	isopentenyl pyrophosphate isomerase2
IPP Synthesis	Zm00001d038193	ippi3	isopentenyl pyrophosphate isomerase3	6	151176435	151181930	isopentenyl pyrophosphate isomerase3	Tocochromanol 32	ΣT3 + ΣT, ΣT3, γT3, αT	124797563	151184991
IPP Synthesis	Zm00001d038193	ippi3	isopentenyl pyrophosphate isomerase3	6	151176435	151181930	isopentenyl pyrophosphate isomerase3	Carotenoid 26	β-Cryptoxanthin	149247267	154797753
IPP Synthesis	Zm00001d033896	lw1	4-hydroxy-3-methylbut-2-enyl diphosphate reductase	1	277726512	277729830	lemon white1
IPP Synthesis	Zm00001d051458	mecs1	2-C-methyl-D-erythritol 2,4-cyclodiphosphate synthase1	4	159348371	159355666	methyl erythritol cyclodiphosphate synthase1	Carotenoid 14	Zeinoxanthin, Lutein, β-Cryptoxanthin, Zeaxanthin, Total carotenoids	25297006	161717577
IPP Synthesis	Zm00001d017608	mecs2	2-C-methyl-D-erythritol 2,4-cyclodiphosphate synthase2	5	201460778	201462840	methyl erythritol cyclodiphosphate synthase2	Tocochromanol 27	δT	195331049	201868522
Prenyl Group Synthesis	Zm00001d006678	ggps1	geranylgeranyl pyrophosphate synthase1	2	214097373	214099059	geranylgeranyl pyrophosphate synthase1
Prenyl Group Synthesis	Zm00001d021929	ggps2	geranylgeranyl pyrophosphate synthase2	7	166016446	166018185	geranylgeranyl pyrophosphate synthase2
Prenyl Group Synthesis	Zm00001d008370	ggps3	geranylgeranyl pyrophosphate synthase3	8	6617307	6618398	geranylgeranyl pyrophosphate synthase3
Prenyl Group Synthesis	Zm00001d015094	invan6	invertase alkaline neutral6	5	75259001	75273721	Alkaline/neutral invertase CINV2	Tocochromanol 25	ΣT3, αT3	44362313	77092963
Prenyl Group Synthesis	Zm00001d027694		solanesyl diphosphate synthase2	1	11299491	11303586	Solanesyl diphosphate synthase 2 chloroplastic	Tocochromanol 2	γT, δT3	8685603	21988874
Prenyl Group Synthesis	Zm00001d001896			2	2509567	2511414	Probable phytol kinase, chloroplastic	Carotenoid 5	β-Cryptoxanthin, Other carotenes, Zeinoxanthin	1544161	4153823
Prenyl Group Synthesis	Zm00001d053953			4	244172415	244173660	Lil3 protein
Prenyl Group Synthesis	Zm00001d011756			8	160818522	160825421	Protein VTE6 chloroplastic
Prenyl Group Synthesis/3,8-divinyl-chlorophyllide biosynthesis I (aerobic, light-dependent)	Zm00001d018034	ggh1	geranylgeranyl hydrogenase1	5	212543656	212546035	geranylgeranyl hydrogenase1
Prenyl Group Synthesis/3,8-divinyl-chlorophyllide biosynthesis I (aerobic, light-dependent)	Zm00001d040356	ggh2	geranylgeranyl hydrogenase2	3	39647289	39648626	geranylgeranyl hydrogenase2	Tocochromanol 14	δT3, ΣT3, γT3, αT3	29297108	151226630
Prenyl Group Synthesis/chlorophyll degradation	Zm00001d031934	chao1	chlorophyllide a oxygenase1	1	207282233	207283474	Chlorophyllase-1
Prenyl Group Synthesis/chlorophyll degradation	Zm00001d032926	chph2	chlorophyllase2	1	243418415	243419837	chlorophyllase2
Prenyl Group Synthesis/chlorophyll Degradation	Zm00001d015205			5	79250420	79253647	Pheophytinase chloroplastic
Tetrapyrrole biosynthesis I (from glutamate)	Zm00001d015366	cf1	porphobilinogen deaminase	5	86475220	86478975	Porphobilinogen deaminase chloroplastic	Tocochromanol 26	γT, ΣT3 + ΣT, δT3, γT3, ΣT3, ΣT, δT	83528861	165099165
Tetrapyrrole biosynthesis I (from glutamate)	Zm00001d026405	gtr1	glutamyl-tRNA reductase	10	145315798	145319169	Glutamyl-tRNA reductase	Tocochromanol 52	ΣT3 + ΣT, δT, ΣT, γT	143441108	146274879
Tetrapyrrole biosynthesis I (from glutamate)	Zm00001d014715	pco065721		5	60297071	60301044	Delta-aminolevulinic acid dehydratase 1 chloroplastic	Tocochromanol 25	ΣT3, αT3	44362313	77092963
Tetrapyrrole biosynthesis I (from glutamate)	Zm00001d053807	pco070684	porphobilinogen deaminase	4	241453021	241456437	Porphobilinogen deaminase chloroplastic
Tetrapyrrole biosynthesis I (from glutamate)	Zm00001d027950		Uroporphyrinogen-III synthase	1	18185512	18190288	Uroporphyrinogen-III synthase chloroplastic	Tocochromanol 2	γT, δT3	8685603	21988874
Tetrapyrrole biosynthesis I (from glutamate)	Zm00001d032532		glutamyl-tRNA reductase1	1	229809577	229812869	Glutamyl-tRNA reductase 1 chloroplastic	Tocochromanol 5	δT3, γT3, δT, γT, ΣT, ΣT3 + ΣT, αT	221825332	239783178
Tetrapyrrole biosynthesis I (from glutamate)	Zm00001d013915		glutamyl-tRNA reductase1	5	24682234	24685218	Glutamyl-tRNA reductase 1 chloroplastic	Tocochromanol 24	δT3, γT3, αT, ΣT3 + ΣT, δT, γT, ΣT	16722066	30828167
Tetrapyrrole biosynthesis I (from glutamate)	Zm00001d038547			6	159734306	159738603	Glutamate-1-semialdehyde 21-aminomutase 2 chloroplastic
Tocochromanol Pathway	Zm00001d031071	apg1		1	175969709	175971563	albino or pale green mutant1	Tocochromanol 4	ΣT3, γT3, ΣT3 + ΣT, δT3, δT	68998108	181712459
Tocochromanol Pathway	Zm00001d046558	hggt1	homogentisate geranylgeranyl transferase1	9	95895575	95899061	homogentisate geranylgeranyl transferase1	Tocochromanol 45	αT, δT, ΣT, αT3, γT, ΣT3 + ΣT, δT3, γT3, ΣT3	26401624	107492725
Tocochromanol Pathway	Zm00001d006387	hggt2	homogentisate phytyltransferase3	2	206364249	206367453	Homogentisate phytyltransferase 3 chloroplastic	Tocochromanol 11	ΣT3 + ΣT, ΣT, γT	183692522	207766644
Tocochromanol Pathway	Zm00001d039491	hggt3	homogentisate geranylgeranyltransferase3	3	5766074	5768360	Homogentisate phytyltransferase 1 chloroplastic
Tocochromanol Pathway	Zm00001d046909	hpt1	homogentisate phytyltransferase1	9	110047719	110058786	Homogentisate phytyltransferase 1 chloroplastic
Tocochromanol Pathway	Zm00001d015985	vte1, sxd1	sucrose export defective1	5	136805708	136822194	Probable tocopherol cyclase C chloroplastic	Tocochromanol 26	γT, ΣT3 + ΣT, δT3, γT3, ΣT3, ΣT, δT	83528861	165099165
Tocochromanol Pathway	Zm00001d017746	vte4	γ-tocopherol methyltransferase	5	205825586	205829216	vitamin E synthesis4	Tocochromanol 28	γT, αT, αT3, γT3	204017222	206496253
Tocochromanol Pathway	Zm00001d006657	w3		2	213698948	213714990	Homogentisate solanesyltransferase chloroplastic
Tocochromanol Pathway	Zm00001d049046			4	13840987	13856256	Protein kinase superfamily protein	Tocochromanol 20	αT	11672247	15436423
Tocochromanol Pathway	Zm00001d037858			6	139991985	139995915	Protein kinase superfamily protein	Tocochromanol 32	ΣT3 + ΣT, ΣT3, γT3, αT	124797563	151184991
Tocochromanol Pathway	Zm00001d009987			8	93548283	93551747	Ubiquinone biosynthesis protein ubiB
Tyrosine Degradation	Zm00001d023968	cl15517_1	glutathione S-transferase	10	32563929	32567309	Glutathione S-transferase	Tocochromanol 49	ΣT3 + ΣT, γT, ΣT, γT3, δT3	11727904	74347712
Tyrosine Degradation	Zm00001d015356	hppd1	4-hydroxyphenylpyruvate dioxygenase 1	5	86084655	86086755	4-hydroxyphenylpyruvate dioxygenase 1	Tocochromanol 26	γT, ΣT3 + ΣT, δT3, γT3, ΣT3, ΣT, δT	83528861	165099165
Tyrosine Degradation	Zm00001d045610	IDP248	homogentisate 12-dioxygenase	9	28669344	28671875	Homogentisate 12-dioxygenase	Tocochromanol 45	αT, δT, ΣT, αT3, γT, ΣT3 + ΣT, δT3, γT3, ΣT3	26401624	107492725
Tyrosine Degradation	Zm00001d053281	naat1	nicotianamine aminotransferase1	4	223892837	223896295	nicotianamine aminotransferase1
Tyrosine Degradation	Zm00001d016441	pco115235c	tyrosine aminotransferase	5	162429370	162433900	Tyrosine aminotransferase	Tocochromanol 26	γT, ΣT3 + ΣT, δT3, γT3, ΣT3, ΣT, δT	83528861	165099165
Tyrosine Degradation	Zm00001d053107	pzb01021	tyrosine aminotransferase	4	214129873	214132827	Tyrosine aminotransferase
Tyrosine Degradation	Zm00001d007462	tat1	tyrosine aminotransferase homolog1	2	232247283	232255516	tyrosine aminotransferase homolog1
Tyrosine Degradation	Zm00001d033555	TIDP3450		1	267028868	267032375	Fumarylacetoacetate (FAA) hydrolase family
Tyrosine Degradation	Zm00001d034739			1	301037532	301040854	Fumarylacetoacetate (FAA) hydrolase family
Tyrosine Degradation	Zm00001d048736			4	4607651	4610357	S-alkyl-thiohydroximate lyase SUR1
Tyrosine Degradation	Zm00001d053663		fumarylacetoacetase	4	238377007	238380691	Fumarylacetoacetase
Tyrosine Degradation	Zm00001d019365			7	29973892	29976259	phytoene desaturation 1	Tocochromanol 36	δT, δT3, αT3	22594359	103709672
