## Supplemental Table S5 for "Transcriptome-wide association and prediction for carotenoids and tocochromanols in fresh sweet corn kernels"

### Sheet: Supplemental Table S5
Supplemental Table S5. Vitamin trait significant associations at the transcriptome-wide level for the B73 reference genome
B73 RefGen v4 gene ID	P-value	Negative log10 P-value	Trait	Transcriptome-wide FDR	Rank	Rank Percent	B73 v4 Chr.	B73 v4 start open reading frame (bp)	B73 v4 end open reading frame (bp)	Strand	Gene name	MaizeGDB gene description	Carotenoid-related a priori gene	Tocochromanol-related a priori gene	Common support interval ID	NAM JL-QTL traits	Common support interval left bound (bp) (RefGen v4)	Common support interval right bound (bp) (RefGen v4)
Zm00001d028680	2.62481e-06	5.5809	δT	0.0492546	1	0.00531039	1	42788600	42791622	+		ankyrin repeat-containing protein
Zm00001d028680	5.77367e-06	5.23855	γT	0.0361143	3	0.0159312	1	42788600	42791622	+		Ankyrin repeat-containing protein
Zm00001d028680	1.96765e-05	4.70605	ΣT	0.0451634	6	0.0318624	1	42788600	42791622	+		ankyrin repeat-containing protein
Zm00001d034433	1.80432e-05	4.74369	γT	0.0483687	7	0.0371727	1	292905093	292912832	+	hsft11	heat stress transcription factor 11
Zm00001d034433	2.0452e-05	4.68926	ΣT	0.0451634	8	0.0424831	1	292905093	292912832	+	hsft11	heat stress transcription factor 11
Zm00001d007121	2.3884e-07	6.62189	ΣT	0.00448184	1	0.00531039	2	222781921	222806658	+		CW-type Zinc Finger
Zm00001d007121	7.70236e-07	6.11338	γT	0.00722674	2	0.0106208	2	222781921	222806658	+		CW-type Zinc Finger
Zm00001d007489	8.18324e-07	6.08707	ΣT3	0.0153559	1	0.00531039	2	232843576	232847278	-		zinc-finger domain of monoamine-oxidase A repressor R1
Zm00001d040089	1.97522e-05	4.70439	ΣT	0.0451634	7	0.0371727	3	27065943	27068338	-		nodulin MtN21 /EamA-like transporter family protein			Tocochromanol 13	γT, ΣT	19073804	29297108
Zm00001d042231	2.57201e-06	5.58973	ΣT3	0.0241319	2	0.0106208	3	156958516	156959137	+	betl10	basal endosperm transfer layer10
Zm00001d043479	6.03575e-06	5.21927	ΣT3	0.0377536	3	0.0159312	3	201465990	201469783	-	umc1399	coiled-coil domain-containing protein 25
Zm00001d049809	3.29431e-06	5.48224	αT	0.0309088	2	0.0106208	4	45664408	45668447	-					Tocochromanol 21	δT, γT, ΣT, γT3, ΣT3, ΣT3 + ΣT, αT3, δT3	26450527	156410693
Zm00001d053899	1.06612e-05	4.97219	γT	0.0400115	5	0.026552	4	243343911	243347704	-	rop2	rho-related protein from plants2
Zm00001d017746	1.13349e-15	14.9456	αT/γT	2.127e-11	1	0.00531039	5	205825586	205829216	+	vte4	vitamin E synthesis4		vte4
Zm00001d017746	3.1051e-15	14.5079	γT/(γT + αT)	5.82673e-11	1	0.00531039	5	205825586	205829216	+	vte4	vitamin E synthesis4		vte4
Zm00001d017746	3.0999e-11	10.5087	αT	5.81697e-07	1	0.00531039	5	205825586	205829216	+	vte4	vitamin E synthesis4		vte4	Tocochromanol 28	γT, αT, αT3, γT3	204017222	206496253
Zm00001d017746	3.03023e-08	7.51852	δT/αT	0.000568623	1	0.00531039	5	205825586	205829216	+	vte4	vitamin E synthesis4		vte4
Zm00001d017746	3.84673e-08	7.41491	γT	0.000721838	1	0.00531039	5	205825586	205829216	+	vte4	vitamin E synthesis4		vte4	Tocochromanol 28	γT, αT, αT3, γT3	204017222	206496253
Zm00001d018086	1.329e-05	4.87648	γT	0.0415644	6	0.0318624	5	213976676	213977392	+
Zm00001d036727	2.16611e-05	4.66432	ΣT	0.0451634	9	0.0477935	6	99181767	99186018	+		alpha/beta-Hydrolases superfamily protein
Zm00001d038608	9.56049e-06	5.01952	ΣT	0.0451634	3	0.0159312	6	160896290	160898350	+		21.7 kDa class VI heat shock protein			Tocochromanol 33	γT, ΣT, δT, δT3, αT3	160736336	166210852
Zm00001d039066	4.78928e-07	6.31973	ΣT3 + ΣT	0.00898709	1	0.00531039	6	169497057	169501065	+	pco110419	galactose mutarotase-like superfamily protein
Zm00001d009127	2.41767e-06	5.6166	Zeinoxanthin/lutein	0.0453676	1	0.00531039	8	38444417	38450459	+		ATP-citrate synthase beta chain protein 2
Zm00001d010233	2.33473e-06	5.63176	Antheraxanthin	0.0220669	1	0.00531039	8	105235028	105237892	+	zmm18	Zea mays MADS18
Zm00001d011210	1.07175e-11	10.9699	β-/α-xanthophylls	2.01113e-07	1	0.00531039	8	143020695	143027838	+	lycE	lycopene epsilon cyclase1	lycE
Zm00001d011365	1.02941e-05	4.98741	ΣT	0.0451634	4	0.0212416	8	148696781	148699784	+		alpha/beta-Hydrolases superfamily protein			Tocochromanol 41	γT, δT3, ΣT, ΣT3 + ΣT, αT	120968877	150527583
Zm00001d011825	1.70889e-05	4.76729	ΣT	0.0451634	5	0.026552	8	162158586	162160692	-		Probable gamma-secretase subunit PEN-2
Zm00001d011923	3.01094e-06	5.5213	ΣT	0.0282502	2	0.0106208	8	164678915	164684859	-	traf26	TNF receptor-associated factor 26
Zm00001d011923	1.01224e-05	4.99472	γT	0.0400115	4	0.0212416	8	164678915	164684859	-	traf26	TNF receptor-associated factor 26
Zm00001d045728	1.07014e-06	5.97056	β-xanthophylls	0.0200813	1	0.00531039	9	35557580	35561282	+	bak1	brassinosteroid insensitive1-associated receptor kinase like1
Zm00001d023544	3.09886e-06	5.5088	Antheraxanthin	0.0220669	2	0.0106208	10	9592423	9599740	-		putative DUF869 domain containing family protein
Zm00001d026056	2.16081e-17	16.6654	β-carotene/(β-cryptoxanthin + zeaxanthin)	4.05476e-13	1	0.00531039	10	137257366	137260572	-	crtRB1	hydroxylase3	crtRB1
Zm00001d026056	3.94896e-14	13.4035	β-carotene/β-cryptoxanthin	7.41023e-10	1	0.00531039	10	137257366	137260572	-	crtRB1	hydroxylase3	crtRB1
Zm00001d026056	2.44833e-11	10.6111	β-carotene	4.59428e-07	1	0.00531039	10	137257366	137260572	-	crtRB1	hydroxylase3	crtRB1		Carotenoid 43	β-Cryptoxanthin, β-Carotene, Zeaxanthin	136412737	138139264
Zm00001d026056	3.08114e-06	5.51129	β-xanthophylls	0.0289088	2	0.0106208	10	137257366	137260572	-	crtRB1	hydroxylase3	crtRB1
Zm00001d026056	3.52788e-06	5.45249	Antheraxanthin	0.0220669	3	0.0159312	10	137257366	137260572	-	crtRB1	hydroxylase3	crtRB1
