## Supplemental Table S6 for "Transcriptome-wide association and prediction for carotenoids and tocochromanols in fresh sweet corn kernels"

### Sheet: Supplemental Table S6
Supplemental Table S6. Vitamin trait significant associations at the transcriptome-wide level for the Ia453 reference genome
Ia453 gene ID	B73 RefGen v4 gene ID	P-value	Negative log10 P-value	Trait	Transcriptome-wide FDR	Rank	Rank Percent	Ia453 Chr.	Ia453 start open reading frame (bp)	Ia453 end open reading frame (bp)	Gene name	MaizeGDB B73 gene description	Carotenoid-related a priori gene	Tocochromanol-related a priori gene	BLASTN E-value	Percent identity
Zm00045a001247	Zm00001d028680	7.908e-06	5.102	γT	0.02922	5	0.0271	1	46506373	46509460		ankyrin repeat-containing protein			0	99.82
Zm00045a002710	Zm00001d028533	6.798e-08	7.168	β-xanthophylls	0.001256	1	0.0054	1	127446988	127454878		calcium ion binding protein			7.59e-93	93.98
Zm00045a002710	Zm00001d028533	2.226e-06	5.653	Total xanthophylls	0.04112	1	0.0054	1	127446988	127454878		Calcium ion binding protein			7.59e-93	93.98
Zm00045a002710	Zm00001d028533	3.58e-06	5.446	β-carotene/β-cryptoxanthin	0.03308	2	0.0108	1	127446988	127454878		calcium ion binding protein			7.59e-93	93.98
Zm00045a007262	Zm00001d002432	3.781e-06	5.422	β-xanthophylls	0.01746	4	0.0216	2	13151440	13154737					0	99.49
Zm00045a008893	Zm00001d004517	1.024e-05	4.99	ΣT	0.03848	3	0.0162	2	99283599	99291730		zinc finger (Ran-binding) family protein			0	99.7
Zm00045a011320	Zm00001d007121	1.259e-07	6.9	ΣT	0.002327	1	0.0054	2	223920101	223941433		CW-type Zinc Finger			0	99.26
Zm00045a011320	Zm00001d007121	3.596e-07	6.444	γT	0.003322	2	0.0108	2	223920101	223941433		CW-type Zinc Finger			0	99.26
Zm00045a021377	Zm00001d044371	1.029e-05	4.988	ΣT	0.03848	4	0.0216	3	229912759	229918595					1.45e-73	100
Zm00045a021377	Zm00001d044371	1.533e-05	4.814	γT	0.04047	7	0.0379	3	229912759	229918595					1.45e-73	100
Zm00045a024262	Zm00001d051499	2.33e-06	5.633	γT	0.01435	3	0.0162	4	162329989	162335954		OsFBX59 - F-box domain containing protein expressed			1.02e-66	99
Zm00045a024262	Zm00001d051499	1.041e-05	4.982	ΣT	0.03848	5	0.0271	4	162329989	162335954		OsFBX59 - F-box domain containing protein expressed			1.02e-66	99
Zm00045a013826	Zm00001d014973	1.774e-06	5.751	β-carotene	0.01639	2	0.0108	5	70575643	70587628		GPI mannosyltransferase 3-like			0	100
Zm00045a014374	Zm00001d016658	6.103e-06	5.214	ΣT	0.03848	2	0.0108	5	102296283	102299938					7.26e-41	95.83
Zm00045a014374	Zm00001d016658	3.237e-06	5.49	γT	0.01495	4	0.0216	5	102296283	102299938					7.26e-41	95.83
Zm00045a016171	Zm00001d017728	1.051e-06	5.978	Lutein	0.01943	1	0.0054	5	204441685	204448095		polyamine transporter PUT1			0	100
Zm00045a016171	Zm00001d017728	1.381e-06	5.86	α-xanthophylls	0.02551	1	0.0054	5	204441685	204448095		polyamine transporter PUT1			0	100
Zm00045a016181	Zm00001d017746	1.824e-18	17.739	αT/γT	3.37e-14	1	0.0054	5	204857962	204859092	vte4	vitamin E synthesis4		vte4	1.29e-84	74.05
Zm00045a016181	Zm00001d017746	8.936e-18	17.049	γT/(γT + αT)	1.651e-13	1	0.0054	5	204857962	204859092	vte4	vitamin E synthesis4		vte4	1.29e-84	74.05
Zm00045a016181	Zm00001d017746	5.037e-13	12.298	αT	9.307e-09	1	0.0054	5	204857962	204859092	vte4	vitamin E synthesis4		vte4	1.29e-84	74.05
Zm00045a016181	Zm00001d017746	4.996e-10	9.301	δT/αT	9.232e-06	1	0.0054	5	204857962	204859092	vte4	vitamin E synthesis4		vte4	1.29e-84	74.05
Zm00045a016181	Zm00001d017746	2.975e-09	8.526	γT	5.498e-05	1	0.0054	5	204857962	204859092	vte4	vitamin E synthesis4		vte4	1.29e-84	74.05
Zm00045a016361	Zm00001d017958	1.482e-06	5.829	αT/γT	0.0137	2	0.0108	5	209508704	209512613	gln4	glutamine synthetase4			0	100
Zm00045a016361	Zm00001d017958	2.841e-06	5.547	γT/(γT + αT)	0.02624	2	0.0108	5	209508704	209512613	gln4	glutamine synthetase4			0	100
Zm00045a016478	Zm00001d018086	1.442e-05	4.841	γT	0.04047	6	0.0325	5	212600118	212601677	gpm17				8.13e-43	100
Zm00045a026820	Zm00001d008567	3.862e-06	5.413	αT	0.03568	2	0.0108	8	13202946	13220368	glct1	glucose translocator1			0	100
Zm00045a029086	Zm00001d011210	1.333e-11	10.875	β-/α-xanthophylls	2.464e-07	1	0.0054	8	143573685	143580985	lyce	lycopene epsilon cyclase1	lycE		0	99.91
Zm00045a038376	Zm00001d045728	1.008e-06	5.997	β-xanthophylls	0.007008	2	0.0108	9	36976856	36980670	bak1	brassinosteroid insensitive1-associated receptor kinase like1			0	99.84
Zm00045a039103	Zm00001d046558	8.401e-07	6.076	γT3/(γT3 + αT3)	0.01552	1	0.0054	9	97211639	97215296	hggt1	homogentisate geranylgeranyl transferase1		hggt1	0	99.74
Zm00045a039103	Zm00001d046558	1.577e-06	5.802	αT3/γT3	0.02914	1	0.0054	9	97211639	97215296	hggt1	homogentisate geranylgeranyl transferase1		hggt1	0	99.74
Zm00045a043536	Zm00001d026056	1.382e-25	24.859	β-carotene/(β-cryptoxanthin + zeaxanthin)	2.554e-21	1	0.0054	10	137755097	137757881	crtRB1	hydroxylase3	crtRB1		2.8e-97	93.15
Zm00045a043536	Zm00001d026056	5.956e-20	19.225	β-carotene/β-cryptoxanthin	1.1e-15	1	0.0054	10	137755097	137757881	crtRB1	hydroxylase3	crtRB1		2.8e-97	93.15
Zm00045a043536	Zm00001d026056	1.494e-19	18.826	β-carotene	2.76e-15	1	0.0054	10	137755097	137757881	crtRB1	hydroxylase3	crtRB1		2.8e-97	93.15
Zm00045a043536	Zm00001d026056	1.658e-07	6.78	Total carotenes/total xanthophylls	0.003064	1	0.0054	10	137755097	137757881	crtRB1	hydroxylase3	crtRB1		2.8e-97	93.15
Zm00045a043536	Zm00001d026056	1.011e-06	5.995	β-/α-xanthophylls	0.009337	2	0.0108	10	137755097	137757881	crtRB1	hydroxylase3	crtRB1		2.8e-97	93.15
Zm00045a043536	Zm00001d026056	1.138e-06	5.944	β-xanthophylls	0.007008	3	0.0162	10	137755097	137757881	crtRB1	hydroxylase3	crtRB1		2.8e-97	93.15
