## Supplemental Table S7 for "Transcriptome-wide association and prediction for carotenoids and tocochromanols in fresh sweet corn kernels"

### Sheet: Supplemental Table S7
Supplemental Table S7. Vitamin trait significant associations at the pathway level for the B73 v4 reference genome
B73 RefGen v4 Gene ID	P-value	Negative log10 P-value	Trait	Pathway-level FDR	Rank	Rank Percent	B73 v4 Chr.	Start open reading frame (bp)	End open reading frame (bp)	Strand	Gene name	MaizeGDB gene description	a priori candidate gene pathway	Common support interval ID	NAM JL-QTL traits	Common support interval left bound (bp) (RefGen v4)	Common support interval right bound (bp) (RefGen v4)
Zm00001d011210	7.12943e-06	5.14695	α-xanthophylls	0.00024953	1	0.00531039	8	143020695	143027838	+	lycE	lycopene epsilon cyclase1	Carotenoid Synthesis
Zm00001d026056	3.52788e-06	5.45249	Antheraxanthin	0.000123476	3	0.0159312	10	137257366	137260572	-	crtRB1	hydroxylase3	Carotenoid Synthesis
Zm00001d012197	0.000507168	3.29485	Antheraxanthin	0.00887543	33	0.175243	8	169924646	169928100	-	dmes2	diphosphocytidyl methyl erythritol synthase2	IPP Synthesis
Zm00001d043182	0.00236819	2.62558	Antheraxanthin	0.0276289	107	0.568212	3	190807759	190813079	-	cmk1	cytidine methyl kinase1	IPP Synthesis
Zm00001d026056	2.44833e-11	10.6111	β-carotene	8.81397e-10	1	0.00531039	10	137257366	137260572	-	crtRB1	hydroxylase3	Carotenoid Synthesis	Carotenoid 43	β-Cryptoxanthin, β-Carotene, Zeaxanthin	136412737	138139264
Zm00001d019060	0.000448268	3.34846	β-carotene	0.00537921	30	0.159312	7	14494700	14497925	+	dxs2	deoxy xylulose synthase 2	IPP Synthesis	Carotenoid 27	β-Carotene, Other carotenes, Lutein, Zeaxanthin, β-Cryptoxanthin, Total carotenoids, Zeinoxanthin	14072218	16177375
Zm00001d026056	3.94896e-14	13.4035	β-carotene/β-cryptoxanthin	1.38214e-12	1	0.00531039	10	137257366	137260572	-	crtRB1	hydroxylase3	Carotenoid Synthesis
Zm00001d026056	2.16081e-17	16.6654	β-carotene/(β-cryptoxanthin + zeaxanthin)	7.56283e-16	1	0.00531039	10	137257366	137260572	-	crtRB1	hydroxylase3	Carotenoid Synthesis
Zm00001d043182	0.00281303	2.55083	β-carotene/(β-cryptoxanthin + zeaxanthin)	0.0492281	106	0.562902	3	190807759	190813079	-	cmk1	cytidine methyl kinase1	IPP Synthesis
Zm00001d026056	3.08114e-06	5.51129	β-xanthophylls	0.00010784	2	0.0106208	10	137257366	137260572	-	crtRB1	hydroxylase3	Carotenoid Synthesis
Zm00001d012197	0.002594	2.58603	β-xanthophylls	0.0453949	120	0.637247	8	169924646	169928100	-	dmes2	diphosphocytidyl methyl erythritol synthase2	IPP Synthesis
Zm00001d011210	1.07175e-11	10.9699	β-/α-xanthophylls	3.75111e-10	1	0.00531039	8	143020695	143027838	+	lycE	lycopene epsilon cyclase1	Carotenoid Synthesis
Zm00001d026056	2.66117e-05	4.57493	β-/α-xanthophylls	0.000465706	2	0.0106208	10	137257366	137260572	-	crtRB1	hydroxylase3	Carotenoid Synthesis
Zm00001d011210	7.19963e-05	4.14269	Lutein	0.00259187	4	0.0212416	8	143020695	143027838	+	lycE	lycopene epsilon cyclase1	Carotenoid Synthesis	Carotenoid 33	Other carotenes, β-Carotene, β-Cryptoxanthin, Lutein, Zeaxanthin, Zeinoxanthin	142127698	143509272
Zm00001d026056	6.74901e-05	4.17076	Total carotenes/total xanthophylls	0.00236216	4	0.0212416	10	137257366	137260572	-	crtRB1	hydroxylase3	Carotenoid Synthesis
Zm00001d026056	0.000243165	3.6141	Violaxanthin	0.00851078	14	0.0743455	10	137257366	137260572	-	crtRB1	hydroxylase3	Carotenoid Synthesis
Zm00001d026056	3.21545e-05	4.49276	Zeaxanthin	0.00115756	3	0.0159312	10	137257366	137260572	-	crtRB1	hydroxylase3	Carotenoid Synthesis	Carotenoid 43	β-Cryptoxanthin, β-Carotene, Zeaxanthin	136412737	138139264
Zm00001d011210	0.00143692	2.84257	Zeaxanthin	0.0258645	64	0.339865	8	143020695	143027838	+	lycE	lycopene epsilon cyclase1	Carotenoid Synthesis	Carotenoid 33	Other carotenes, β-Carotene, β-Cryptoxanthin, Lutein, Zeaxanthin, Zeinoxanthin	142127698	143509272
Zm00001d011210	0.000169683	3.77036	Zeinoxanthin	0.0061086	8	0.0424831	8	143020695	143027838	+	lycE	lycopene epsilon cyclase1	Carotenoid Synthesis	Carotenoid 33	Other carotenes, β-Carotene, β-Cryptoxanthin, Lutein, Zeaxanthin, Zeinoxanthin	142127698	143509272
Zm00001d017746	3.0999e-11	10.5087	αT	2.97591e-09	1	0.00531039	5	205825586	205829216	+	vte4	vitamin E synthesis4	Tocochromanol Pathway	Tocochromanol 28	γT, αT, αT3, γT3	204017222	206496253
Zm00001d017746	3.84673e-08	7.41491	γT	3.69286e-06	1	0.00531039	5	205825586	205829216	+	vte4	vitamin E synthesis4	Tocochromanol Pathway	Tocochromanol 28	γT, αT, αT3, γT3	204017222	206496253
Zm00001d017746	3.1051e-15	14.5079	γT/(γT + αT)	2.9809e-13	1	0.00531039	5	205825586	205829216	+	vte4	vitamin E synthesis4	Tocochromanol Pathway
Zm00001d018034	0.00085063	3.07026	γT/(γT + αT)	0.0408302	26	0.13807	5	212543656	212546035	+	ggh1	geranylgeranyl hydrogenase1	Prenyl Group Synthesis/3,8-divinyl-chlorophyllide biosynthesis I (aerobic, light-dependent)
Zm00001d046558	0.000187368	3.7273	γT3	0.0179874	16	0.0849663	9	95895575	95899061	+	hggt1	homogentisate geranylgeranyl transferase1	Tocochromanol Pathway	Tocochromanol 45	αT, δT, ΣT, αT3, γT, ΣT3 + ΣT, δT3, γT3, ΣT3	26401624	107492725
Zm00001d046558	9.41382e-06	5.02623	γT3/(γT3 + αT3)	0.000903727	1	0.00531039	9	95895575	95899061	+	hggt1	homogentisate geranylgeranyl transferase1	Tocochromanol Pathway
Zm00001d017746	1.13349e-15	14.9456	αT/γT	1.08815e-13	1	0.00531039	5	205825586	205829216	+	vte4	vitamin E synthesis4	Tocochromanol Pathway
Zm00001d046558	1.89004e-05	4.72353	αT3/γT3	0.00181444	1	0.00531039	9	95895575	95899061	+	hggt1	homogentisate geranylgeranyl transferase1	Tocochromanol Pathway
Zm00001d017746	3.03023e-08	7.51852	δT/αT	2.90902e-06	1	0.00531039	5	205825586	205829216	+	vte4	vitamin E synthesis4	Tocochromanol Pathway
Zm00001d017746	0.000259762	3.58543	ΣT	0.0249371	27	0.143381	5	205825586	205829216	+	vte4	vitamin E synthesis4	Tocochromanol Pathway
