## Supplemental Table S8 for "Transcriptome-wide association and prediction for carotenoids and tocochromanols in fresh sweet corn kernels"

### Sheet: Supplemental Table S8
Supplemental Table S8. Genomic and transcriptomic predictive abilities for all models
Trait category	Trait	Kernel mutant type included as a covariate in model	Model	Mean Pearson's correlation
Carotenoid	β-carotene	No	GRM	0.467902
Carotenoid	β-carotene	No	GRM + TRM.B73	0.481682
Carotenoid	β-carotene	No	GRM + TRM.both	0.583549
Carotenoid	β-carotene	No	GRM + TRM.cand	0.575814
Carotenoid	β-carotene	No	GRM + TRM.Ia453	0.486377
Carotenoid	β-carotene	No	GRM + TRM.non.cand	0.479534
Carotenoid	β-carotene	No	TRM.B73	0.417434
Carotenoid	β-carotene	No	TRM.both	0.545526
Carotenoid	β-carotene	No	TRM.cand	0.474326
Carotenoid	β-carotene	No	TRM.Ia453	0.424041
Carotenoid	β-carotene	No	TRM.non.cand	0.412916
Carotenoid	β-carotene	Yes	GRM	0.459504
Carotenoid	β-carotene	Yes	GRM + TRM.B73	0.475169
Carotenoid	β-carotene	Yes	GRM + TRM.both	0.578613
Carotenoid	β-carotene	Yes	GRM + TRM.cand	0.567202
Carotenoid	β-carotene	Yes	GRM + TRM.Ia453	0.475803
Carotenoid	β-carotene	Yes	GRM + TRM.non.cand	0.472774
Carotenoid	β-carotene	Yes	TRM.B73	0.411536
Carotenoid	β-carotene	Yes	TRM.both	0.542254
Carotenoid	β-carotene	Yes	TRM.cand	0.46753
Carotenoid	β-carotene	Yes	TRM.Ia453	0.417125
Carotenoid	β-carotene	Yes	TRM.non.cand	0.406168
Carotenoid	Other carotenes	No	GRM	0.471446
Carotenoid	Other carotenes	No	GRM + TRM.B73	0.519178
Carotenoid	Other carotenes	No	GRM + TRM.both	0.511178
Carotenoid	Other carotenes	No	GRM + TRM.cand	0.456053
Carotenoid	Other carotenes	No	GRM + TRM.Ia453	0.5346
Carotenoid	Other carotenes	No	GRM + TRM.non.cand	0.518852
Carotenoid	Other carotenes	No	TRM.B73	0.519255
Carotenoid	Other carotenes	No	TRM.both	0.512077
Carotenoid	Other carotenes	No	TRM.cand	-0.160881
Carotenoid	Other carotenes	No	TRM.Ia453	0.54471
Carotenoid	Other carotenes	No	TRM.non.cand	0.517135
Carotenoid	Other carotenes	Yes	GRM	0.495681
Carotenoid	Other carotenes	Yes	GRM + TRM.B73	0.51594
Carotenoid	Other carotenes	Yes	GRM + TRM.both	0.509004
Carotenoid	Other carotenes	Yes	GRM + TRM.cand	0.487721
Carotenoid	Other carotenes	Yes	GRM + TRM.Ia453	0.528648
Carotenoid	Other carotenes	Yes	GRM + TRM.non.cand	0.516059
Carotenoid	Other carotenes	Yes	TRM.B73	0.507697
Carotenoid	Other carotenes	Yes	TRM.both	0.500471
Carotenoid	Other carotenes	Yes	TRM.cand	0.357179
Carotenoid	Other carotenes	Yes	TRM.Ia453	0.52908
Carotenoid	Other carotenes	Yes	TRM.non.cand	0.50655
Carotenoid	Total carotenes	No	GRM	0.495261
Carotenoid	Total carotenes	No	GRM + TRM.B73	0.538644
Carotenoid	Total carotenes	No	GRM + TRM.both	0.536918
Carotenoid	Total carotenes	No	GRM + TRM.cand	0.493399
Carotenoid	Total carotenes	No	GRM + TRM.Ia453	0.544702
Carotenoid	Total carotenes	No	GRM + TRM.non.cand	0.536436
Carotenoid	Total carotenes	No	TRM.B73	0.519826
Carotenoid	Total carotenes	No	TRM.both	0.525104
Carotenoid	Total carotenes	No	TRM.cand	-0.00295023
Carotenoid	Total carotenes	No	TRM.Ia453	0.540382
Carotenoid	Total carotenes	No	TRM.non.cand	0.522654
Carotenoid	Total carotenes	Yes	GRM	0.508377
Carotenoid	Total carotenes	Yes	GRM + TRM.B73	0.528515
Carotenoid	Total carotenes	Yes	GRM + TRM.both	0.532179
Carotenoid	Total carotenes	Yes	GRM + TRM.cand	0.508049
Carotenoid	Total carotenes	Yes	GRM + TRM.Ia453	0.537214
Carotenoid	Total carotenes	Yes	GRM + TRM.non.cand	0.530435
Carotenoid	Total carotenes	Yes	TRM.B73	0.513375
Carotenoid	Total carotenes	Yes	TRM.both	0.515309
Carotenoid	Total carotenes	Yes	TRM.cand	0.337807
Carotenoid	Total carotenes	Yes	TRM.Ia453	0.528319
Carotenoid	Total carotenes	Yes	TRM.non.cand	0.515734
Carotenoid	β-carotene/β-cryptoxanthin	No	GRM	0.549194
Carotenoid	β-carotene/β-cryptoxanthin	No	GRM + TRM.B73	0.570029
Carotenoid	β-carotene/β-cryptoxanthin	No	GRM + TRM.both	0.640897
Carotenoid	β-carotene/β-cryptoxanthin	No	GRM + TRM.cand	0.623586
Carotenoid	β-carotene/β-cryptoxanthin	No	GRM + TRM.Ia453	0.576075
Carotenoid	β-carotene/β-cryptoxanthin	No	GRM + TRM.non.cand	0.568272
Carotenoid	β-carotene/β-cryptoxanthin	No	TRM.B73	0.506646
Carotenoid	β-carotene/β-cryptoxanthin	No	TRM.both	0.582524
Carotenoid	β-carotene/β-cryptoxanthin	No	TRM.cand	0.381003
Carotenoid	β-carotene/β-cryptoxanthin	No	TRM.Ia453	0.523294
Carotenoid	β-carotene/β-cryptoxanthin	No	TRM.non.cand	0.503607
Carotenoid	β-carotene/β-cryptoxanthin	Yes	GRM	0.568947
Carotenoid	β-carotene/β-cryptoxanthin	Yes	GRM + TRM.B73	0.574706
Carotenoid	β-carotene/β-cryptoxanthin	Yes	GRM + TRM.both	0.638795
Carotenoid	β-carotene/β-cryptoxanthin	Yes	GRM + TRM.cand	0.632628
Carotenoid	β-carotene/β-cryptoxanthin	Yes	GRM + TRM.Ia453	0.578276
Carotenoid	β-carotene/β-cryptoxanthin	Yes	GRM + TRM.non.cand	0.574231
Carotenoid	β-carotene/β-cryptoxanthin	Yes	TRM.B73	0.492693
Carotenoid	β-carotene/β-cryptoxanthin	Yes	TRM.both	0.571325
Carotenoid	β-carotene/β-cryptoxanthin	Yes	TRM.cand	0.403412
Carotenoid	β-carotene/β-cryptoxanthin	Yes	TRM.Ia453	0.513076
Carotenoid	β-carotene/β-cryptoxanthin	Yes	TRM.non.cand	0.490603
Carotenoid	β-carotene/(β-cryptoxanthin + zeaxanthin)	No	GRM	0.419935
Carotenoid	β-carotene/(β-cryptoxanthin + zeaxanthin)	No	GRM + TRM.B73	0.457177
Carotenoid	β-carotene/(β-cryptoxanthin + zeaxanthin)	No	GRM + TRM.both	0.593525
Carotenoid	β-carotene/(β-cryptoxanthin + zeaxanthin)	No	GRM + TRM.cand	0.578609
Carotenoid	β-carotene/(β-cryptoxanthin + zeaxanthin)	No	GRM + TRM.Ia453	0.462809
Carotenoid	β-carotene/(β-cryptoxanthin + zeaxanthin)	No	GRM + TRM.non.cand	0.455767
Carotenoid	β-carotene/(β-cryptoxanthin + zeaxanthin)	No	TRM.B73	0.394927
Carotenoid	β-carotene/(β-cryptoxanthin + zeaxanthin)	No	TRM.both	0.54736
Carotenoid	β-carotene/(β-cryptoxanthin + zeaxanthin)	No	TRM.cand	0.485
Carotenoid	β-carotene/(β-cryptoxanthin + zeaxanthin)	No	TRM.Ia453	0.410841
Carotenoid	β-carotene/(β-cryptoxanthin + zeaxanthin)	No	TRM.non.cand	0.387345
Carotenoid	β-carotene/(β-cryptoxanthin + zeaxanthin)	Yes	GRM	0.421072
Carotenoid	β-carotene/(β-cryptoxanthin + zeaxanthin)	Yes	GRM + TRM.B73	0.450643
Carotenoid	β-carotene/(β-cryptoxanthin + zeaxanthin)	Yes	GRM + TRM.both	0.587166
Carotenoid	β-carotene/(β-cryptoxanthin + zeaxanthin)	Yes	GRM + TRM.cand	0.576637
Carotenoid	β-carotene/(β-cryptoxanthin + zeaxanthin)	Yes	GRM + TRM.Ia453	0.45921
Carotenoid	β-carotene/(β-cryptoxanthin + zeaxanthin)	Yes	GRM + TRM.non.cand	0.452344
Carotenoid	β-carotene/(β-cryptoxanthin + zeaxanthin)	Yes	TRM.B73	0.382622
Carotenoid	β-carotene/(β-cryptoxanthin + zeaxanthin)	Yes	TRM.both	0.538869
Carotenoid	β-carotene/(β-cryptoxanthin + zeaxanthin)	Yes	TRM.cand	0.473739
Carotenoid	β-carotene/(β-cryptoxanthin + zeaxanthin)	Yes	TRM.Ia453	0.398499
Carotenoid	β-carotene/(β-cryptoxanthin + zeaxanthin)	Yes	TRM.non.cand	0.375479
Carotenoid	β-cryptoxanthin/zeaxanthin	No	GRM	0.546361
Carotenoid	β-cryptoxanthin/zeaxanthin	No	GRM + TRM.B73	0.580132
Carotenoid	β-cryptoxanthin/zeaxanthin	No	GRM + TRM.both	0.587637
Carotenoid	β-cryptoxanthin/zeaxanthin	No	GRM + TRM.cand	0.566814
Carotenoid	β-cryptoxanthin/zeaxanthin	No	GRM + TRM.Ia453	0.586335
Carotenoid	β-cryptoxanthin/zeaxanthin	No	GRM + TRM.non.cand	0.578563
Carotenoid	β-cryptoxanthin/zeaxanthin	No	TRM.B73	0.547962
Carotenoid	β-cryptoxanthin/zeaxanthin	No	TRM.both	0.553028
Carotenoid	β-cryptoxanthin/zeaxanthin	No	TRM.cand	0.138349
Carotenoid	β-cryptoxanthin/zeaxanthin	No	TRM.Ia453	0.557272
Carotenoid	β-cryptoxanthin/zeaxanthin	No	TRM.non.cand	0.54738
Carotenoid	β-cryptoxanthin/zeaxanthin	Yes	GRM	0.558857
Carotenoid	β-cryptoxanthin/zeaxanthin	Yes	GRM + TRM.B73	0.577301
Carotenoid	β-cryptoxanthin/zeaxanthin	Yes	GRM + TRM.both	0.585812
Carotenoid	β-cryptoxanthin/zeaxanthin	Yes	GRM + TRM.cand	0.576316
Carotenoid	β-cryptoxanthin/zeaxanthin	Yes	GRM + TRM.Ia453	0.583371
Carotenoid	β-cryptoxanthin/zeaxanthin	Yes	GRM + TRM.non.cand	0.577405
Carotenoid	β-cryptoxanthin/zeaxanthin	Yes	TRM.B73	0.537357
Carotenoid	β-cryptoxanthin/zeaxanthin	Yes	TRM.both	0.545865
Carotenoid	β-cryptoxanthin/zeaxanthin	Yes	TRM.cand	0.305771
Carotenoid	β-cryptoxanthin/zeaxanthin	Yes	TRM.Ia453	0.551507
Carotenoid	β-cryptoxanthin/zeaxanthin	Yes	TRM.non.cand	0.537963
Carotenoid	β-/α-xanthophylls	No	GRM	0.611319
Carotenoid	β-/α-xanthophylls	No	GRM + TRM.B73	0.612948
Carotenoid	β-/α-xanthophylls	No	GRM + TRM.both	0.687816
Carotenoid	β-/α-xanthophylls	No	GRM + TRM.cand	0.674725
Carotenoid	β-/α-xanthophylls	No	GRM + TRM.Ia453	0.614622
Carotenoid	β-/α-xanthophylls	No	GRM + TRM.non.cand	0.611922
Carotenoid	β-/α-xanthophylls	No	TRM.B73	0.575372
Carotenoid	β-/α-xanthophylls	No	TRM.both	0.667583
Carotenoid	β-/α-xanthophylls	No	TRM.cand	0.300702
Carotenoid	β-/α-xanthophylls	No	TRM.Ia453	0.578455
Carotenoid	β-/α-xanthophylls	No	TRM.non.cand	0.573141
Carotenoid	β-/α-xanthophylls	Yes	GRM	0.628397
Carotenoid	β-/α-xanthophylls	Yes	GRM + TRM.B73	0.628961
Carotenoid	β-/α-xanthophylls	Yes	GRM + TRM.both	0.710448
Carotenoid	β-/α-xanthophylls	Yes	GRM + TRM.cand	0.711233
Carotenoid	β-/α-xanthophylls	Yes	GRM + TRM.Ia453	0.627443
Carotenoid	β-/α-xanthophylls	Yes	GRM + TRM.non.cand	0.628072
Carotenoid	β-/α-xanthophylls	Yes	TRM.B73	0.586007
Carotenoid	β-/α-xanthophylls	Yes	TRM.both	0.681757
Carotenoid	β-/α-xanthophylls	Yes	TRM.cand	0.619193
Carotenoid	β-/α-xanthophylls	Yes	TRM.Ia453	0.588145
Carotenoid	β-/α-xanthophylls	Yes	TRM.non.cand	0.585149
Carotenoid	Total carotenes/total xanthophylls	No	GRM	0.380473
Carotenoid	Total carotenes/total xanthophylls	No	GRM + TRM.B73	0.391399
Carotenoid	Total carotenes/total xanthophylls	No	GRM + TRM.both	0.40884
Carotenoid	Total carotenes/total xanthophylls	No	GRM + TRM.cand	0.40186
Carotenoid	Total carotenes/total xanthophylls	No	GRM + TRM.Ia453	0.400208
Carotenoid	Total carotenes/total xanthophylls	No	GRM + TRM.non.cand	0.392929
Carotenoid	Total carotenes/total xanthophylls	No	TRM.B73	0.334148
Carotenoid	Total carotenes/total xanthophylls	No	TRM.both	0.358627
Carotenoid	Total carotenes/total xanthophylls	No	TRM.cand	0.248225
Carotenoid	Total carotenes/total xanthophylls	No	TRM.Ia453	0.350395
Carotenoid	Total carotenes/total xanthophylls	No	TRM.non.cand	0.334086
Carotenoid	Total carotenes/total xanthophylls	Yes	GRM	0.363983
Carotenoid	Total carotenes/total xanthophylls	Yes	GRM + TRM.B73	0.378105
Carotenoid	Total carotenes/total xanthophylls	Yes	GRM + TRM.both	0.394115
Carotenoid	Total carotenes/total xanthophylls	Yes	GRM + TRM.cand	0.388439
Carotenoid	Total carotenes/total xanthophylls	Yes	GRM + TRM.Ia453	0.382667
Carotenoid	Total carotenes/total xanthophylls	Yes	GRM + TRM.non.cand	0.379237
Carotenoid	Total carotenes/total xanthophylls	Yes	TRM.B73	0.316674
Carotenoid	Total carotenes/total xanthophylls	Yes	TRM.both	0.337144
Carotenoid	Total carotenes/total xanthophylls	Yes	TRM.cand	0.209787
Carotenoid	Total carotenes/total xanthophylls	Yes	TRM.Ia453	0.335899
Carotenoid	Total carotenes/total xanthophylls	Yes	TRM.non.cand	0.313935
Carotenoid	Total carotenoids	No	GRM	0.636483
Carotenoid	Total carotenoids	No	GRM + TRM.B73	0.676693
Carotenoid	Total carotenoids	No	GRM + TRM.both	0.676146
Carotenoid	Total carotenoids	No	GRM + TRM.cand	0.636013
Carotenoid	Total carotenoids	No	GRM + TRM.Ia453	0.681494
Carotenoid	Total carotenoids	No	GRM + TRM.non.cand	0.675773
Carotenoid	Total carotenoids	No	TRM.B73	0.662586
Carotenoid	Total carotenoids	No	TRM.both	0.663179
Carotenoid	Total carotenoids	No	TRM.cand	0.153838
Carotenoid	Total carotenoids	No	TRM.Ia453	0.666131
Carotenoid	Total carotenoids	No	TRM.non.cand	0.662472
Carotenoid	Total carotenoids	Yes	GRM	0.675273
Carotenoid	Total carotenoids	Yes	GRM + TRM.B73	0.696105
Carotenoid	Total carotenoids	Yes	GRM + TRM.both	0.695559
Carotenoid	Total carotenoids	Yes	GRM + TRM.cand	0.677599
Carotenoid	Total carotenoids	Yes	GRM + TRM.Ia453	0.696184
Carotenoid	Total carotenoids	Yes	GRM + TRM.non.cand	0.695066
Carotenoid	Total carotenoids	Yes	TRM.B73	0.668187
Carotenoid	Total carotenoids	Yes	TRM.both	0.663679
Carotenoid	Total carotenoids	Yes	TRM.cand	0.438463
Carotenoid	Total carotenoids	Yes	TRM.Ia453	0.673008
Carotenoid	Total carotenoids	Yes	TRM.non.cand	0.667922
Carotenoid	Zeinoxanthin/lutein	No	GRM	0.264148
Carotenoid	Zeinoxanthin/lutein	No	GRM + TRM.B73	0.252344
Carotenoid	Zeinoxanthin/lutein	No	GRM + TRM.both	0.257435
Carotenoid	Zeinoxanthin/lutein	No	GRM + TRM.cand	0.256337
Carotenoid	Zeinoxanthin/lutein	No	GRM + TRM.Ia453	0.257952
Carotenoid	Zeinoxanthin/lutein	No	GRM + TRM.non.cand	0.253613
Carotenoid	Zeinoxanthin/lutein	No	TRM.B73	0.190403
Carotenoid	Zeinoxanthin/lutein	No	TRM.both	0.20562
Carotenoid	Zeinoxanthin/lutein	No	TRM.cand	0.107353
Carotenoid	Zeinoxanthin/lutein	No	TRM.Ia453	0.198817
Carotenoid	Zeinoxanthin/lutein	No	TRM.non.cand	0.188542
Carotenoid	Zeinoxanthin/lutein	Yes	GRM	0.266519
Carotenoid	Zeinoxanthin/lutein	Yes	GRM + TRM.B73	0.264718
Carotenoid	Zeinoxanthin/lutein	Yes	GRM + TRM.both	0.265992
Carotenoid	Zeinoxanthin/lutein	Yes	GRM + TRM.cand	0.263952
Carotenoid	Zeinoxanthin/lutein	Yes	GRM + TRM.Ia453	0.272886
Carotenoid	Zeinoxanthin/lutein	Yes	GRM + TRM.non.cand	0.264384
Carotenoid	Zeinoxanthin/lutein	Yes	TRM.B73	0.194793
Carotenoid	Zeinoxanthin/lutein	Yes	TRM.both	0.212521
Carotenoid	Zeinoxanthin/lutein	Yes	TRM.cand	0.0913979
Carotenoid	Zeinoxanthin/lutein	Yes	TRM.Ia453	0.220008
Carotenoid	Zeinoxanthin/lutein	Yes	TRM.non.cand	0.1927
Carotenoid	α-xanthophylls	No	GRM	0.659817
Carotenoid	α-xanthophylls	No	GRM + TRM.B73	0.675454
Carotenoid	α-xanthophylls	No	GRM + TRM.both	0.681277
Carotenoid	α-xanthophylls	No	GRM + TRM.cand	0.662118
Carotenoid	α-xanthophylls	No	GRM + TRM.Ia453	0.676359
Carotenoid	α-xanthophylls	No	GRM + TRM.non.cand	0.674784
Carotenoid	α-xanthophylls	No	TRM.B73	0.639439
Carotenoid	α-xanthophylls	No	TRM.both	0.651508
Carotenoid	α-xanthophylls	No	TRM.cand	0.186045
Carotenoid	α-xanthophylls	No	TRM.Ia453	0.646269
Carotenoid	α-xanthophylls	No	TRM.non.cand	0.63994
Carotenoid	α-xanthophylls	Yes	GRM	0.683317
Carotenoid	α-xanthophylls	Yes	GRM + TRM.B73	0.686844
Carotenoid	α-xanthophylls	Yes	GRM + TRM.both	0.695858
Carotenoid	α-xanthophylls	Yes	GRM + TRM.cand	0.692598
Carotenoid	α-xanthophylls	Yes	GRM + TRM.Ia453	0.687894
Carotenoid	α-xanthophylls	Yes	GRM + TRM.non.cand	0.686721
Carotenoid	α-xanthophylls	Yes	TRM.B73	0.640926
Carotenoid	α-xanthophylls	Yes	TRM.both	0.651998
Carotenoid	α-xanthophylls	Yes	TRM.cand	0.512853
Carotenoid	α-xanthophylls	Yes	TRM.Ia453	0.645138
Carotenoid	α-xanthophylls	Yes	TRM.non.cand	0.640896
Carotenoid	Antheraxanthin	No	GRM	0.420959
Carotenoid	Antheraxanthin	No	GRM + TRM.B73	0.465828
Carotenoid	Antheraxanthin	No	GRM + TRM.both	0.508424
Carotenoid	Antheraxanthin	No	GRM + TRM.cand	0.464623
Carotenoid	Antheraxanthin	No	GRM + TRM.Ia453	0.469608
Carotenoid	Antheraxanthin	No	GRM + TRM.non.cand	0.465068
Carotenoid	Antheraxanthin	No	TRM.B73	0.442234
Carotenoid	Antheraxanthin	No	TRM.both	0.492563
Carotenoid	Antheraxanthin	No	TRM.cand	0.280082
Carotenoid	Antheraxanthin	No	TRM.Ia453	0.454432
Carotenoid	Antheraxanthin	No	TRM.non.cand	0.441424
Carotenoid	Antheraxanthin	Yes	GRM	0.448748
Carotenoid	Antheraxanthin	Yes	GRM + TRM.B73	0.476974
Carotenoid	Antheraxanthin	Yes	GRM + TRM.both	0.508331
Carotenoid	Antheraxanthin	Yes	GRM + TRM.cand	0.478181
Carotenoid	Antheraxanthin	Yes	GRM + TRM.Ia453	0.483392
Carotenoid	Antheraxanthin	Yes	GRM + TRM.non.cand	0.476291
Carotenoid	Antheraxanthin	Yes	TRM.B73	0.444547
Carotenoid	Antheraxanthin	Yes	TRM.both	0.484516
Carotenoid	Antheraxanthin	Yes	TRM.cand	0.301611
Carotenoid	Antheraxanthin	Yes	TRM.Ia453	0.457984
Carotenoid	Antheraxanthin	Yes	TRM.non.cand	0.446369
Carotenoid	β-cryptoxanthin	No	GRM	0.589345
Carotenoid	β-cryptoxanthin	No	GRM + TRM.B73	0.646501
Carotenoid	β-cryptoxanthin	No	GRM + TRM.both	0.652123
Carotenoid	β-cryptoxanthin	No	GRM + TRM.cand	0.60013
Carotenoid	β-cryptoxanthin	No	GRM + TRM.Ia453	0.648157
Carotenoid	β-cryptoxanthin	No	GRM + TRM.non.cand	0.644959
Carotenoid	β-cryptoxanthin	No	TRM.B73	0.64812
Carotenoid	β-cryptoxanthin	No	TRM.both	0.652237
Carotenoid	β-cryptoxanthin	No	TRM.cand	0.127377
Carotenoid	β-cryptoxanthin	No	TRM.Ia453	0.649259
Carotenoid	β-cryptoxanthin	No	TRM.non.cand	0.645952
Carotenoid	β-cryptoxanthin	Yes	GRM	0.613957
Carotenoid	β-cryptoxanthin	Yes	GRM + TRM.B73	0.647877
Carotenoid	β-cryptoxanthin	Yes	GRM + TRM.both	0.650943
Carotenoid	β-cryptoxanthin	Yes	GRM + TRM.cand	0.619887
Carotenoid	β-cryptoxanthin	Yes	GRM + TRM.Ia453	0.649798
Carotenoid	β-cryptoxanthin	Yes	GRM + TRM.non.cand	0.646629
Carotenoid	β-cryptoxanthin	Yes	TRM.B73	0.642835
Carotenoid	β-cryptoxanthin	Yes	TRM.both	0.647227
Carotenoid	β-cryptoxanthin	Yes	TRM.cand	0.213621
Carotenoid	β-cryptoxanthin	Yes	TRM.Ia453	0.64552
Carotenoid	β-cryptoxanthin	Yes	TRM.non.cand	0.64152
Carotenoid	β-xanthophylls	No	GRM	0.464092
Carotenoid	β-xanthophylls	No	GRM + TRM.B73	0.544682
Carotenoid	β-xanthophylls	No	GRM + TRM.both	0.59288
Carotenoid	β-xanthophylls	No	GRM + TRM.cand	0.527403
Carotenoid	β-xanthophylls	No	GRM + TRM.Ia453	0.548003
Carotenoid	β-xanthophylls	No	GRM + TRM.non.cand	0.542323
Carotenoid	β-xanthophylls	No	TRM.B73	0.546467
Carotenoid	β-xanthophylls	No	TRM.both	0.591464
Carotenoid	β-xanthophylls	No	TRM.cand	0.306914
Carotenoid	β-xanthophylls	No	TRM.Ia453	0.553668
Carotenoid	β-xanthophylls	No	TRM.non.cand	0.545898
Carotenoid	β-xanthophylls	Yes	GRM	0.485128
Carotenoid	β-xanthophylls	Yes	GRM + TRM.B73	0.544493
Carotenoid	β-xanthophylls	Yes	GRM + TRM.both	0.586472
Carotenoid	β-xanthophylls	Yes	GRM + TRM.cand	0.539322
Carotenoid	β-xanthophylls	Yes	GRM + TRM.Ia453	0.548596
Carotenoid	β-xanthophylls	Yes	GRM + TRM.non.cand	0.542829
Carotenoid	β-xanthophylls	Yes	TRM.B73	0.539501
Carotenoid	β-xanthophylls	Yes	TRM.both	0.578753
Carotenoid	β-xanthophylls	Yes	TRM.cand	0.298745
Carotenoid	β-xanthophylls	Yes	TRM.Ia453	0.547841
Carotenoid	β-xanthophylls	Yes	TRM.non.cand	0.538927
Carotenoid	Lutein	No	GRM	0.678416
Carotenoid	Lutein	No	GRM + TRM.B73	0.688742
Carotenoid	Lutein	No	GRM + TRM.both	0.692527
Carotenoid	Lutein	No	GRM + TRM.cand	0.680632
Carotenoid	Lutein	No	GRM + TRM.Ia453	0.688248
Carotenoid	Lutein	No	GRM + TRM.non.cand	0.688113
Carotenoid	Lutein	No	TRM.B73	0.64416
Carotenoid	Lutein	No	TRM.both	0.650952
Carotenoid	Lutein	No	TRM.cand	0.169539
Carotenoid	Lutein	No	TRM.Ia453	0.648172
Carotenoid	Lutein	No	TRM.non.cand	0.64547
Carotenoid	Lutein	Yes	GRM	0.707588
Carotenoid	Lutein	Yes	GRM + TRM.B73	0.707117
Carotenoid	Lutein	Yes	GRM + TRM.both	0.713261
Carotenoid	Lutein	Yes	GRM + TRM.cand	0.713691
Carotenoid	Lutein	Yes	GRM + TRM.Ia453	0.707303
Carotenoid	Lutein	Yes	GRM + TRM.non.cand	0.706539
Carotenoid	Lutein	Yes	TRM.B73	0.653288
Carotenoid	Lutein	Yes	TRM.both	0.659116
Carotenoid	Lutein	Yes	TRM.cand	0.527783
Carotenoid	Lutein	Yes	TRM.Ia453	0.654964
Carotenoid	Lutein	Yes	TRM.non.cand	0.65342
Carotenoid	Total xanthophylls	No	GRM	0.628589
Carotenoid	Total xanthophylls	No	GRM + TRM.B73	0.670872
Carotenoid	Total xanthophylls	No	GRM + TRM.both	0.669832
Carotenoid	Total xanthophylls	No	GRM + TRM.cand	0.630206
Carotenoid	Total xanthophylls	No	GRM + TRM.Ia453	0.672561
Carotenoid	Total xanthophylls	No	GRM + TRM.non.cand	0.667782
Carotenoid	Total xanthophylls	No	TRM.B73	0.650917
Carotenoid	Total xanthophylls	No	TRM.both	0.653286
Carotenoid	Total xanthophylls	No	TRM.cand	0.19363
Carotenoid	Total xanthophylls	No	TRM.Ia453	0.656762
Carotenoid	Total xanthophylls	No	TRM.non.cand	0.650425
Carotenoid	Total xanthophylls	Yes	GRM	0.667525
Carotenoid	Total xanthophylls	Yes	GRM + TRM.B73	0.690168
Carotenoid	Total xanthophylls	Yes	GRM + TRM.both	0.689525
Carotenoid	Total xanthophylls	Yes	GRM + TRM.cand	0.671175
Carotenoid	Total xanthophylls	Yes	GRM + TRM.Ia453	0.69167
Carotenoid	Total xanthophylls	Yes	GRM + TRM.non.cand	0.689305
Carotenoid	Total xanthophylls	Yes	TRM.B73	0.656608
Carotenoid	Total xanthophylls	Yes	TRM.both	0.654797
Carotenoid	Total xanthophylls	Yes	TRM.cand	0.433592
Carotenoid	Total xanthophylls	Yes	TRM.Ia453	0.661
Carotenoid	Total xanthophylls	Yes	TRM.non.cand	0.656997
Carotenoid	Violaxanthin	No	GRM	0.27775
Carotenoid	Violaxanthin	No	GRM + TRM.B73	0.310338
Carotenoid	Violaxanthin	No	GRM + TRM.both	0.337375
Carotenoid	Violaxanthin	No	GRM + TRM.cand	0.305213
Carotenoid	Violaxanthin	No	GRM + TRM.Ia453	0.311855
Carotenoid	Violaxanthin	No	GRM + TRM.non.cand	0.30951
Carotenoid	Violaxanthin	No	TRM.B73	0.258582
Carotenoid	Violaxanthin	No	TRM.both	0.308023
Carotenoid	Violaxanthin	No	TRM.cand	0.202854
Carotenoid	Violaxanthin	No	TRM.Ia453	0.268675
Carotenoid	Violaxanthin	No	TRM.non.cand	0.255839
Carotenoid	Violaxanthin	Yes	GRM	0.267962
Carotenoid	Violaxanthin	Yes	GRM + TRM.B73	0.296605
Carotenoid	Violaxanthin	Yes	GRM + TRM.both	0.321145
Carotenoid	Violaxanthin	Yes	GRM + TRM.cand	0.287829
Carotenoid	Violaxanthin	Yes	GRM + TRM.Ia453	0.297772
Carotenoid	Violaxanthin	Yes	GRM + TRM.non.cand	0.295247
Carotenoid	Violaxanthin	Yes	TRM.B73	0.240794
Carotenoid	Violaxanthin	Yes	TRM.both	0.28071
Carotenoid	Violaxanthin	Yes	TRM.cand	0.172781
Carotenoid	Violaxanthin	Yes	TRM.Ia453	0.248359
Carotenoid	Violaxanthin	Yes	TRM.non.cand	0.237062
Carotenoid	Zeaxanthin	No	GRM	0.404463
Carotenoid	Zeaxanthin	No	GRM + TRM.B73	0.490863
Carotenoid	Zeaxanthin	No	GRM + TRM.both	0.535588
Carotenoid	Zeaxanthin	No	GRM + TRM.cand	0.474821
Carotenoid	Zeaxanthin	No	GRM + TRM.Ia453	0.492974
Carotenoid	Zeaxanthin	No	GRM + TRM.non.cand	0.487753
Carotenoid	Zeaxanthin	No	TRM.B73	0.497359
Carotenoid	Zeaxanthin	No	TRM.both	0.535779
Carotenoid	Zeaxanthin	No	TRM.cand	0.273139
Carotenoid	Zeaxanthin	No	TRM.Ia453	0.501174
Carotenoid	Zeaxanthin	No	TRM.non.cand	0.49745
Carotenoid	Zeaxanthin	Yes	GRM	0.414594
Carotenoid	Zeaxanthin	Yes	GRM + TRM.B73	0.483851
Carotenoid	Zeaxanthin	Yes	GRM + TRM.both	0.525705
Carotenoid	Zeaxanthin	Yes	GRM + TRM.cand	0.474619
Carotenoid	Zeaxanthin	Yes	GRM + TRM.Ia453	0.489533
Carotenoid	Zeaxanthin	Yes	GRM + TRM.non.cand	0.481598
Carotenoid	Zeaxanthin	Yes	TRM.B73	0.484944
Carotenoid	Zeaxanthin	Yes	TRM.both	0.518772
Carotenoid	Zeaxanthin	Yes	TRM.cand	0.242454
Carotenoid	Zeaxanthin	Yes	TRM.Ia453	0.487782
Carotenoid	Zeaxanthin	Yes	TRM.non.cand	0.483516
Carotenoid	Zeinoxanthin	No	GRM	0.493871
Carotenoid	Zeinoxanthin	No	GRM + TRM.B73	0.523829
Carotenoid	Zeinoxanthin	No	GRM + TRM.both	0.532026
Carotenoid	Zeinoxanthin	No	GRM + TRM.cand	0.496382
Carotenoid	Zeinoxanthin	No	GRM + TRM.Ia453	0.529545
Carotenoid	Zeinoxanthin	No	GRM + TRM.non.cand	0.523118
Carotenoid	Zeinoxanthin	No	TRM.B73	0.494179
Carotenoid	Zeinoxanthin	No	TRM.both	0.514026
Carotenoid	Zeinoxanthin	No	TRM.cand	0.175478
Carotenoid	Zeinoxanthin	No	TRM.Ia453	0.502983
Carotenoid	Zeinoxanthin	No	TRM.non.cand	0.492071
Carotenoid	Zeinoxanthin	Yes	GRM	0.495385
Carotenoid	Zeinoxanthin	Yes	GRM + TRM.B73	0.510087
Carotenoid	Zeinoxanthin	Yes	GRM + TRM.both	0.517004
Carotenoid	Zeinoxanthin	Yes	GRM + TRM.cand	0.502446
Carotenoid	Zeinoxanthin	Yes	GRM + TRM.Ia453	0.516039
Carotenoid	Zeinoxanthin	Yes	GRM + TRM.non.cand	0.507956
Carotenoid	Zeinoxanthin	Yes	TRM.B73	0.470738
Carotenoid	Zeinoxanthin	Yes	TRM.both	0.48782
Carotenoid	Zeinoxanthin	Yes	TRM.cand	0.277106
Carotenoid	Zeinoxanthin	Yes	TRM.Ia453	0.484186
Carotenoid	Zeinoxanthin	Yes	TRM.non.cand	0.470261
Tocochromanol	ΣT/ΣT3	No	GRM	0.511659
Tocochromanol	ΣT/ΣT3	No	GRM + TRM.B73	0.567825
Tocochromanol	ΣT/ΣT3	No	GRM + TRM.both	0.572959
Tocochromanol	ΣT/ΣT3	No	GRM + TRM.cand	0.525162
Tocochromanol	ΣT/ΣT3	No	GRM + TRM.Ia453	0.561635
Tocochromanol	ΣT/ΣT3	No	GRM + TRM.non.cand	0.566883
Tocochromanol	ΣT/ΣT3	No	TRM.B73	0.545042
Tocochromanol	ΣT/ΣT3	No	TRM.both	0.552324
Tocochromanol	ΣT/ΣT3	No	TRM.cand	0.205607
Tocochromanol	ΣT/ΣT3	No	TRM.Ia453	0.52997
Tocochromanol	ΣT/ΣT3	No	TRM.non.cand	0.543797
Tocochromanol	ΣT/ΣT3	Yes	GRM	0.561282
Tocochromanol	ΣT/ΣT3	Yes	GRM + TRM.B73	0.579913
Tocochromanol	ΣT/ΣT3	Yes	GRM + TRM.both	0.587533
Tocochromanol	ΣT/ΣT3	Yes	GRM + TRM.cand	0.572166
Tocochromanol	ΣT/ΣT3	Yes	GRM + TRM.Ia453	0.578143
Tocochromanol	ΣT/ΣT3	Yes	GRM + TRM.non.cand	0.581513
Tocochromanol	ΣT/ΣT3	Yes	TRM.B73	0.55366
Tocochromanol	ΣT/ΣT3	Yes	TRM.both	0.563499
Tocochromanol	ΣT/ΣT3	Yes	TRM.cand	0.470605
Tocochromanol	ΣT/ΣT3	Yes	TRM.Ia453	0.542878
Tocochromanol	ΣT/ΣT3	Yes	TRM.non.cand	0.553391
Tocochromanol	ΣT3 + ΣT	No	GRM	0.538975
Tocochromanol	ΣT3 + ΣT	No	GRM + TRM.B73	0.606778
Tocochromanol	ΣT3 + ΣT	No	GRM + TRM.both	0.608183
Tocochromanol	ΣT3 + ΣT	No	GRM + TRM.cand	0.539512
Tocochromanol	ΣT3 + ΣT	No	GRM + TRM.Ia453	0.603017
Tocochromanol	ΣT3 + ΣT	No	GRM + TRM.non.cand	0.607625
Tocochromanol	ΣT3 + ΣT	No	TRM.B73	0.610008
Tocochromanol	ΣT3 + ΣT	No	TRM.both	0.612401
Tocochromanol	ΣT3 + ΣT	No	TRM.cand	0.156516
Tocochromanol	ΣT3 + ΣT	No	TRM.Ia453	0.606505
Tocochromanol	ΣT3 + ΣT	No	TRM.non.cand	0.609228
Tocochromanol	ΣT3 + ΣT	Yes	GRM	0.572771
Tocochromanol	ΣT3 + ΣT	Yes	GRM + TRM.B73	0.615791
Tocochromanol	ΣT3 + ΣT	Yes	GRM + TRM.both	0.617301
Tocochromanol	ΣT3 + ΣT	Yes	GRM + TRM.cand	0.572358
Tocochromanol	ΣT3 + ΣT	Yes	GRM + TRM.Ia453	0.61382
Tocochromanol	ΣT3 + ΣT	Yes	GRM + TRM.non.cand	0.61505
Tocochromanol	ΣT3 + ΣT	Yes	TRM.B73	0.611082
Tocochromanol	ΣT3 + ΣT	Yes	TRM.both	0.61285
Tocochromanol	ΣT3 + ΣT	Yes	TRM.cand	0.372585
Tocochromanol	ΣT3 + ΣT	Yes	TRM.Ia453	0.608309
Tocochromanol	ΣT3 + ΣT	Yes	TRM.non.cand	0.610643
Tocochromanol	αT	No	GRM	0.367563
Tocochromanol	αT	No	GRM + TRM.B73	0.369765
Tocochromanol	αT	No	GRM + TRM.both	0.444979
Tocochromanol	αT	No	GRM + TRM.cand	0.433665
Tocochromanol	αT	No	GRM + TRM.Ia453	0.377712
Tocochromanol	αT	No	GRM + TRM.non.cand	0.36907
Tocochromanol	αT	No	TRM.B73	0.268556
Tocochromanol	αT	No	TRM.both	0.411527
Tocochromanol	αT	No	TRM.cand	0.367209
Tocochromanol	αT	No	TRM.Ia453	0.294839
Tocochromanol	αT	No	TRM.non.cand	0.265465
Tocochromanol	αT	Yes	GRM	0.363509
Tocochromanol	αT	Yes	GRM + TRM.B73	0.366111
Tocochromanol	αT	Yes	GRM + TRM.both	0.433486
Tocochromanol	αT	Yes	GRM + TRM.cand	0.428064
Tocochromanol	αT	Yes	GRM + TRM.Ia453	0.375074
Tocochromanol	αT	Yes	GRM + TRM.non.cand	0.36642
Tocochromanol	αT	Yes	TRM.B73	0.244226
Tocochromanol	αT	Yes	TRM.both	0.397443
Tocochromanol	αT	Yes	TRM.cand	0.346076
Tocochromanol	αT	Yes	TRM.Ia453	0.270934
Tocochromanol	αT	Yes	TRM.non.cand	0.240876
Tocochromanol	δT	No	GRM	0.368402
Tocochromanol	δT	No	GRM + TRM.B73	0.42459
Tocochromanol	δT	No	GRM + TRM.both	0.424278
Tocochromanol	δT	No	GRM + TRM.cand	0.372887
Tocochromanol	δT	No	GRM + TRM.Ia453	0.426259
Tocochromanol	δT	No	GRM + TRM.non.cand	0.423069
Tocochromanol	δT	No	TRM.B73	0.445349
Tocochromanol	δT	No	TRM.both	0.446044
Tocochromanol	δT	No	TRM.cand	-0.0386529
Tocochromanol	δT	No	TRM.Ia453	0.44447
Tocochromanol	δT	No	TRM.non.cand	0.443406
Tocochromanol	δT	Yes	GRM	0.359748
Tocochromanol	δT	Yes	GRM + TRM.B73	0.412003
Tocochromanol	δT	Yes	GRM + TRM.both	0.411308
Tocochromanol	δT	Yes	GRM + TRM.cand	0.363462
Tocochromanol	δT	Yes	GRM + TRM.Ia453	0.412158
Tocochromanol	δT	Yes	GRM + TRM.non.cand	0.410209
Tocochromanol	δT	Yes	TRM.B73	0.43199
Tocochromanol	δT	Yes	TRM.both	0.435393
Tocochromanol	δT	Yes	TRM.cand	-0.0623101
Tocochromanol	δT	Yes	TRM.Ia453	0.433458
Tocochromanol	δT	Yes	TRM.non.cand	0.429968
Tocochromanol	δT/(γT + αT)	No	GRM	0.380873
Tocochromanol	δT/(γT + αT)	No	GRM + TRM.B73	0.41179
Tocochromanol	δT/(γT + αT)	No	GRM + TRM.both	0.404836
Tocochromanol	δT/(γT + αT)	No	GRM + TRM.cand	0.37248
Tocochromanol	δT/(γT + αT)	No	GRM + TRM.Ia453	0.418271
Tocochromanol	δT/(γT + αT)	No	GRM + TRM.non.cand	0.411991
Tocochromanol	δT/(γT + αT)	No	TRM.B73	0.400429
Tocochromanol	δT/(γT + αT)	No	TRM.both	0.3948
Tocochromanol	δT/(γT + αT)	No	TRM.cand	0.019094
Tocochromanol	δT/(γT + αT)	No	TRM.Ia453	0.406837
Tocochromanol	δT/(γT + αT)	No	TRM.non.cand	0.397298
Tocochromanol	δT/(γT + αT)	Yes	GRM	0.367052
Tocochromanol	δT/(γT + αT)	Yes	GRM + TRM.B73	0.398464
Tocochromanol	δT/(γT + αT)	Yes	GRM + TRM.both	0.392739
Tocochromanol	δT/(γT + αT)	Yes	GRM + TRM.cand	0.359092
Tocochromanol	δT/(γT + αT)	Yes	GRM + TRM.Ia453	0.402674
Tocochromanol	δT/(γT + αT)	Yes	GRM + TRM.non.cand	0.397242
Tocochromanol	δT/(γT + αT)	Yes	TRM.B73	0.383595
Tocochromanol	δT/(γT + αT)	Yes	TRM.both	0.379717
Tocochromanol	δT/(γT + αT)	Yes	TRM.cand	0.00869168
Tocochromanol	δT/(γT + αT)	Yes	TRM.Ia453	0.392907
Tocochromanol	δT/(γT + αT)	Yes	TRM.non.cand	0.381046
Tocochromanol	γT	No	GRM	0.413628
Tocochromanol	γT	No	GRM + TRM.B73	0.437676
Tocochromanol	γT	No	GRM + TRM.both	0.475806
Tocochromanol	γT	No	GRM + TRM.cand	0.460845
Tocochromanol	γT	No	GRM + TRM.Ia453	0.439254
Tocochromanol	γT	No	GRM + TRM.non.cand	0.440008
Tocochromanol	γT	No	TRM.B73	0.420952
Tocochromanol	γT	No	TRM.both	0.447962
Tocochromanol	γT	No	TRM.cand	0.0618979
Tocochromanol	γT	No	TRM.Ia453	0.425969
Tocochromanol	γT	No	TRM.non.cand	0.418954
Tocochromanol	γT	Yes	GRM	0.4073
Tocochromanol	γT	Yes	GRM + TRM.B73	0.428588
Tocochromanol	γT	Yes	GRM + TRM.both	0.4639
Tocochromanol	γT	Yes	GRM + TRM.cand	0.45053
Tocochromanol	γT	Yes	GRM + TRM.Ia453	0.430367
Tocochromanol	γT	Yes	GRM + TRM.non.cand	0.428153
Tocochromanol	γT	Yes	TRM.B73	0.410975
Tocochromanol	γT	Yes	TRM.both	0.433749
Tocochromanol	γT	Yes	TRM.cand	0.0213343
Tocochromanol	γT	Yes	TRM.Ia453	0.413135
Tocochromanol	γT	Yes	TRM.non.cand	0.409394
Tocochromanol	γT/(γT + αT)	No	GRM	0.281763
Tocochromanol	γT/(γT + αT)	No	GRM + TRM.B73	0.293997
Tocochromanol	γT/(γT + αT)	No	GRM + TRM.both	0.440188
Tocochromanol	γT/(γT + αT)	No	GRM + TRM.cand	0.431376
Tocochromanol	γT/(γT + αT)	No	GRM + TRM.Ia453	0.302635
Tocochromanol	γT/(γT + αT)	No	GRM + TRM.non.cand	0.298747
Tocochromanol	γT/(γT + αT)	No	TRM.B73	0.245305
Tocochromanol	γT/(γT + αT)	No	TRM.both	0.419046
Tocochromanol	γT/(γT + αT)	No	TRM.cand	0.344986
Tocochromanol	γT/(γT + αT)	No	TRM.Ia453	0.2589
Tocochromanol	γT/(γT + αT)	No	TRM.non.cand	0.242517
Tocochromanol	γT/(γT + αT)	Yes	GRM	0.270653
Tocochromanol	γT/(γT + αT)	Yes	GRM + TRM.B73	0.289361
Tocochromanol	γT/(γT + αT)	Yes	GRM + TRM.both	0.432214
Tocochromanol	γT/(γT + αT)	Yes	GRM + TRM.cand	0.422675
Tocochromanol	γT/(γT + αT)	Yes	GRM + TRM.Ia453	0.289258
Tocochromanol	γT/(γT + αT)	Yes	GRM + TRM.non.cand	0.287103
Tocochromanol	γT/(γT + αT)	Yes	TRM.B73	0.222957
Tocochromanol	γT/(γT + αT)	Yes	TRM.both	0.407403
Tocochromanol	γT/(γT + αT)	Yes	TRM.cand	0.327009
Tocochromanol	γT/(γT + αT)	Yes	TRM.Ia453	0.234782
Tocochromanol	γT/(γT + αT)	Yes	TRM.non.cand	0.214278
Tocochromanol	αT/γT	No	GRM	0.311713
Tocochromanol	αT/γT	No	GRM + TRM.B73	0.319058
Tocochromanol	αT/γT	No	GRM + TRM.both	0.46352
Tocochromanol	αT/γT	No	GRM + TRM.cand	0.462118
Tocochromanol	αT/γT	No	GRM + TRM.Ia453	0.321348
Tocochromanol	αT/γT	No	GRM + TRM.non.cand	0.316421
Tocochromanol	αT/γT	No	TRM.B73	0.255775
Tocochromanol	αT/γT	No	TRM.both	0.433309
Tocochromanol	αT/γT	No	TRM.cand	0.362582
Tocochromanol	αT/γT	No	TRM.Ia453	0.267917
Tocochromanol	αT/γT	No	TRM.non.cand	0.248743
Tocochromanol	αT/γT	Yes	GRM	0.299221
Tocochromanol	αT/γT	Yes	GRM + TRM.B73	0.308593
Tocochromanol	αT/γT	Yes	GRM + TRM.both	0.455699
Tocochromanol	αT/γT	Yes	GRM + TRM.cand	0.452021
Tocochromanol	αT/γT	Yes	GRM + TRM.Ia453	0.31172
Tocochromanol	αT/γT	Yes	GRM + TRM.non.cand	0.308795
Tocochromanol	αT/γT	Yes	TRM.B73	0.230762
Tocochromanol	αT/γT	Yes	TRM.both	0.421746
Tocochromanol	αT/γT	Yes	TRM.cand	0.342955
Tocochromanol	αT/γT	Yes	TRM.Ia453	0.238529
Tocochromanol	αT/γT	Yes	TRM.non.cand	0.22363
Tocochromanol	δT/αT	No	GRM	0.320811
Tocochromanol	δT/αT	No	GRM + TRM.B73	0.342513
Tocochromanol	δT/αT	No	GRM + TRM.both	0.391906
Tocochromanol	δT/αT	No	GRM + TRM.cand	0.387915
Tocochromanol	δT/αT	No	GRM + TRM.Ia453	0.349775
Tocochromanol	δT/αT	No	GRM + TRM.non.cand	0.345565
Tocochromanol	δT/αT	No	TRM.B73	0.322531
Tocochromanol	δT/αT	No	TRM.both	0.378726
Tocochromanol	δT/αT	No	TRM.cand	0.212059
Tocochromanol	δT/αT	No	TRM.Ia453	0.330014
Tocochromanol	δT/αT	No	TRM.non.cand	0.322045
Tocochromanol	δT/αT	Yes	GRM	0.30719
Tocochromanol	δT/αT	Yes	GRM + TRM.B73	0.330402
Tocochromanol	δT/αT	Yes	GRM + TRM.both	0.375332
Tocochromanol	δT/αT	Yes	GRM + TRM.cand	0.367713
Tocochromanol	δT/αT	Yes	GRM + TRM.Ia453	0.335976
Tocochromanol	δT/αT	Yes	GRM + TRM.non.cand	0.328679
Tocochromanol	δT/αT	Yes	TRM.B73	0.302995
Tocochromanol	δT/αT	Yes	TRM.both	0.354476
Tocochromanol	δT/αT	Yes	TRM.cand	0.149118
Tocochromanol	δT/αT	Yes	TRM.Ia453	0.310516
Tocochromanol	δT/αT	Yes	TRM.non.cand	0.301078
Tocochromanol	δT/γT	No	GRM	0.421459
Tocochromanol	δT/γT	No	GRM + TRM.B73	0.437054
Tocochromanol	δT/γT	No	GRM + TRM.both	0.430993
Tocochromanol	δT/γT	No	GRM + TRM.cand	0.411301
Tocochromanol	δT/γT	No	GRM + TRM.Ia453	0.440366
Tocochromanol	δT/γT	No	GRM + TRM.non.cand	0.434843
Tocochromanol	δT/γT	No	TRM.B73	0.407327
Tocochromanol	δT/γT	No	TRM.both	0.412609
Tocochromanol	δT/γT	No	TRM.cand	0.0944387
Tocochromanol	δT/γT	No	TRM.Ia453	0.417707
Tocochromanol	δT/γT	No	TRM.non.cand	0.406032
Tocochromanol	δT/γT	Yes	GRM	0.409882
Tocochromanol	δT/γT	Yes	GRM + TRM.B73	0.422827
Tocochromanol	δT/γT	Yes	GRM + TRM.both	0.419247
Tocochromanol	δT/γT	Yes	GRM + TRM.cand	0.399503
Tocochromanol	δT/γT	Yes	GRM + TRM.Ia453	0.426559
Tocochromanol	δT/γT	Yes	GRM + TRM.non.cand	0.423085
Tocochromanol	δT/γT	Yes	TRM.B73	0.392262
Tocochromanol	δT/γT	Yes	TRM.both	0.396226
Tocochromanol	δT/γT	Yes	TRM.cand	0.0708296
Tocochromanol	δT/γT	Yes	TRM.Ia453	0.404471
Tocochromanol	δT/γT	Yes	TRM.non.cand	0.391403
Tocochromanol	ΣT	No	GRM	0.441335
Tocochromanol	ΣT	No	GRM + TRM.B73	0.469757
Tocochromanol	ΣT	No	GRM + TRM.both	0.477299
Tocochromanol	ΣT	No	GRM + TRM.cand	0.455064
Tocochromanol	ΣT	No	GRM + TRM.Ia453	0.471819
Tocochromanol	ΣT	No	GRM + TRM.non.cand	0.470943
Tocochromanol	ΣT	No	TRM.B73	0.45119
Tocochromanol	ΣT	No	TRM.both	0.455872
Tocochromanol	ΣT	No	TRM.cand	-0.0586413
Tocochromanol	ΣT	No	TRM.Ia453	0.451937
Tocochromanol	ΣT	No	TRM.non.cand	0.450259
Tocochromanol	ΣT	Yes	GRM	0.440272
Tocochromanol	ΣT	Yes	GRM + TRM.B73	0.462253
Tocochromanol	ΣT	Yes	GRM + TRM.both	0.468935
Tocochromanol	ΣT	Yes	GRM + TRM.cand	0.450361
Tocochromanol	ΣT	Yes	GRM + TRM.Ia453	0.462265
Tocochromanol	ΣT	Yes	GRM + TRM.non.cand	0.462746
Tocochromanol	ΣT	Yes	TRM.B73	0.439816
Tocochromanol	ΣT	Yes	TRM.both	0.446634
Tocochromanol	ΣT	Yes	TRM.cand	-0.0569185
Tocochromanol	ΣT	Yes	TRM.Ia453	0.443194
Tocochromanol	ΣT	Yes	TRM.non.cand	0.442834
Tocochromanol	αT3	No	GRM	0.417738
Tocochromanol	αT3	No	GRM + TRM.B73	0.466597
Tocochromanol	αT3	No	GRM + TRM.both	0.463808
Tocochromanol	αT3	No	GRM + TRM.cand	0.410182
Tocochromanol	αT3	No	GRM + TRM.Ia453	0.471168
Tocochromanol	αT3	No	GRM + TRM.non.cand	0.466389
Tocochromanol	αT3	No	TRM.B73	0.441935
Tocochromanol	αT3	No	TRM.both	0.441572
Tocochromanol	αT3	No	TRM.cand	0.0654982
Tocochromanol	αT3	No	TRM.Ia453	0.452181
Tocochromanol	αT3	No	TRM.non.cand	0.439868
Tocochromanol	αT3	Yes	GRM	0.420063
Tocochromanol	αT3	Yes	GRM + TRM.B73	0.46143
Tocochromanol	αT3	Yes	GRM + TRM.both	0.456876
Tocochromanol	αT3	Yes	GRM + TRM.cand	0.413699
Tocochromanol	αT3	Yes	GRM + TRM.Ia453	0.468223
Tocochromanol	αT3	Yes	GRM + TRM.non.cand	0.460213
Tocochromanol	αT3	Yes	TRM.B73	0.436386
Tocochromanol	αT3	Yes	TRM.both	0.43847
Tocochromanol	αT3	Yes	TRM.cand	0.143601
Tocochromanol	αT3	Yes	TRM.Ia453	0.446498
Tocochromanol	αT3	Yes	TRM.non.cand	0.436418
Tocochromanol	δT3	No	GRM	0.655689
Tocochromanol	δT3	No	GRM + TRM.B73	0.701482
Tocochromanol	δT3	No	GRM + TRM.both	0.700896
Tocochromanol	δT3	No	GRM + TRM.cand	0.655661
Tocochromanol	δT3	No	GRM + TRM.Ia453	0.698115
Tocochromanol	δT3	No	GRM + TRM.non.cand	0.702414
Tocochromanol	δT3	No	TRM.B73	0.692272
Tocochromanol	δT3	No	TRM.both	0.693891
Tocochromanol	δT3	No	TRM.cand	0.223509
Tocochromanol	δT3	No	TRM.Ia453	0.681634
Tocochromanol	δT3	No	TRM.non.cand	0.69293
Tocochromanol	δT3	Yes	GRM	0.701174
Tocochromanol	δT3	Yes	GRM + TRM.B73	0.714185
Tocochromanol	δT3	Yes	GRM + TRM.both	0.713957
Tocochromanol	δT3	Yes	GRM + TRM.cand	0.699297
Tocochromanol	δT3	Yes	GRM + TRM.Ia453	0.711457
Tocochromanol	δT3	Yes	GRM + TRM.non.cand	0.7135
Tocochromanol	δT3	Yes	TRM.B73	0.694659
Tocochromanol	δT3	Yes	TRM.both	0.695675
Tocochromanol	δT3	Yes	TRM.cand	0.518576
Tocochromanol	δT3	Yes	TRM.Ia453	0.687728
Tocochromanol	δT3	Yes	TRM.non.cand	0.695241
Tocochromanol	δT3/(γT3 + αT3)	No	GRM	0.62319
Tocochromanol	δT3/(γT3 + αT3)	No	GRM + TRM.B73	0.650356
Tocochromanol	δT3/(γT3 + αT3)	No	GRM + TRM.both	0.648012
Tocochromanol	δT3/(γT3 + αT3)	No	GRM + TRM.cand	0.622212
Tocochromanol	δT3/(γT3 + αT3)	No	GRM + TRM.Ia453	0.650113
Tocochromanol	δT3/(γT3 + αT3)	No	GRM + TRM.non.cand	0.651037
Tocochromanol	δT3/(γT3 + αT3)	No	TRM.B73	0.606096
Tocochromanol	δT3/(γT3 + αT3)	No	TRM.both	0.601429
Tocochromanol	δT3/(γT3 + αT3)	No	TRM.cand	0.108151
Tocochromanol	δT3/(γT3 + αT3)	No	TRM.Ia453	0.594465
Tocochromanol	δT3/(γT3 + αT3)	No	TRM.non.cand	0.603819
Tocochromanol	δT3/(γT3 + αT3)	Yes	GRM	0.654831
Tocochromanol	δT3/(γT3 + αT3)	Yes	GRM + TRM.B73	0.657526
Tocochromanol	δT3/(γT3 + αT3)	Yes	GRM + TRM.both	0.656177
Tocochromanol	δT3/(γT3 + αT3)	Yes	GRM + TRM.cand	0.65216
Tocochromanol	δT3/(γT3 + αT3)	Yes	GRM + TRM.Ia453	0.656416
Tocochromanol	δT3/(γT3 + αT3)	Yes	GRM + TRM.non.cand	0.657423
Tocochromanol	δT3/(γT3 + αT3)	Yes	TRM.B73	0.599198
Tocochromanol	δT3/(γT3 + αT3)	Yes	TRM.both	0.595768
Tocochromanol	δT3/(γT3 + αT3)	Yes	TRM.cand	0.363157
Tocochromanol	δT3/(γT3 + αT3)	Yes	TRM.Ia453	0.590365
Tocochromanol	δT3/(γT3 + αT3)	Yes	TRM.non.cand	0.598449
Tocochromanol	γT3	No	GRM	0.616617
Tocochromanol	γT3	No	GRM + TRM.B73	0.663168
Tocochromanol	γT3	No	GRM + TRM.both	0.666946
Tocochromanol	γT3	No	GRM + TRM.cand	0.619748
Tocochromanol	γT3	No	GRM + TRM.Ia453	0.656629
Tocochromanol	γT3	No	GRM + TRM.non.cand	0.663479
Tocochromanol	γT3	No	TRM.B73	0.652281
Tocochromanol	γT3	No	TRM.both	0.658526
Tocochromanol	γT3	No	TRM.cand	0.260998
Tocochromanol	γT3	No	TRM.Ia453	0.641449
Tocochromanol	γT3	No	TRM.non.cand	0.651154
Tocochromanol	γT3	Yes	GRM	0.666476
Tocochromanol	γT3	Yes	GRM + TRM.B73	0.680717
Tocochromanol	γT3	Yes	GRM + TRM.both	0.68302
Tocochromanol	γT3	Yes	GRM + TRM.cand	0.668436
Tocochromanol	γT3	Yes	GRM + TRM.Ia453	0.676597
Tocochromanol	γT3	Yes	GRM + TRM.non.cand	0.679582
Tocochromanol	γT3	Yes	TRM.B73	0.662017
Tocochromanol	γT3	Yes	TRM.both	0.667476
Tocochromanol	γT3	Yes	TRM.cand	0.543386
Tocochromanol	γT3	Yes	TRM.Ia453	0.65355
Tocochromanol	γT3	Yes	TRM.non.cand	0.661521
Tocochromanol	γT3/(γT3 + αT3)	No	GRM	0.570105
Tocochromanol	γT3/(γT3 + αT3)	No	GRM + TRM.B73	0.571828
Tocochromanol	γT3/(γT3 + αT3)	No	GRM + TRM.both	0.586945
Tocochromanol	γT3/(γT3 + αT3)	No	GRM + TRM.cand	0.588997
Tocochromanol	γT3/(γT3 + αT3)	No	GRM + TRM.Ia453	0.569004
Tocochromanol	γT3/(γT3 + αT3)	No	GRM + TRM.non.cand	0.571848
Tocochromanol	γT3/(γT3 + αT3)	No	TRM.B73	0.506821
Tocochromanol	γT3/(γT3 + αT3)	No	TRM.both	0.524373
Tocochromanol	γT3/(γT3 + αT3)	No	TRM.cand	0.28176
Tocochromanol	γT3/(γT3 + αT3)	No	TRM.Ia453	0.504299
Tocochromanol	γT3/(γT3 + αT3)	No	TRM.non.cand	0.505278
Tocochromanol	γT3/(γT3 + αT3)	Yes	GRM	0.581854
Tocochromanol	γT3/(γT3 + αT3)	Yes	GRM + TRM.B73	0.580889
Tocochromanol	γT3/(γT3 + αT3)	Yes	GRM + TRM.both	0.594191
Tocochromanol	γT3/(γT3 + αT3)	Yes	GRM + TRM.cand	0.595137
Tocochromanol	γT3/(γT3 + αT3)	Yes	GRM + TRM.Ia453	0.581048
Tocochromanol	γT3/(γT3 + αT3)	Yes	GRM + TRM.non.cand	0.581575
Tocochromanol	γT3/(γT3 + αT3)	Yes	TRM.B73	0.520567
Tocochromanol	γT3/(γT3 + αT3)	Yes	TRM.both	0.537895
Tocochromanol	γT3/(γT3 + αT3)	Yes	TRM.cand	0.413153
Tocochromanol	γT3/(γT3 + αT3)	Yes	TRM.Ia453	0.51673
Tocochromanol	γT3/(γT3 + αT3)	Yes	TRM.non.cand	0.519882
Tocochromanol	αT3/γT3	No	GRM	0.582892
Tocochromanol	αT3/γT3	No	GRM + TRM.B73	0.582549
Tocochromanol	αT3/γT3	No	GRM + TRM.both	0.596411
Tocochromanol	αT3/γT3	No	GRM + TRM.cand	0.597753
Tocochromanol	αT3/γT3	No	GRM + TRM.Ia453	0.581663
Tocochromanol	αT3/γT3	No	GRM + TRM.non.cand	0.584605
Tocochromanol	αT3/γT3	No	TRM.B73	0.521534
Tocochromanol	αT3/γT3	No	TRM.both	0.53638
Tocochromanol	αT3/γT3	No	TRM.cand	0.2874
Tocochromanol	αT3/γT3	No	TRM.Ia453	0.517944
Tocochromanol	αT3/γT3	No	TRM.non.cand	0.522019
Tocochromanol	αT3/γT3	Yes	GRM	0.596941
Tocochromanol	αT3/γT3	Yes	GRM + TRM.B73	0.595603
Tocochromanol	αT3/γT3	Yes	GRM + TRM.both	0.605822
Tocochromanol	αT3/γT3	Yes	GRM + TRM.cand	0.608074
Tocochromanol	αT3/γT3	Yes	GRM + TRM.Ia453	0.593891
Tocochromanol	αT3/γT3	Yes	GRM + TRM.non.cand	0.59639
Tocochromanol	αT3/γT3	Yes	TRM.B73	0.53715
Tocochromanol	αT3/γT3	Yes	TRM.both	0.55186
Tocochromanol	αT3/γT3	Yes	TRM.cand	0.437234
Tocochromanol	αT3/γT3	Yes	TRM.Ia453	0.535164
Tocochromanol	αT3/γT3	Yes	TRM.non.cand	0.536741
Tocochromanol	δT3/αT3	No	GRM	0.664727
Tocochromanol	δT3/αT3	No	GRM + TRM.B73	0.681752
Tocochromanol	δT3/αT3	No	GRM + TRM.both	0.683541
Tocochromanol	δT3/αT3	No	GRM + TRM.cand	0.668615
Tocochromanol	δT3/αT3	No	GRM + TRM.Ia453	0.680073
Tocochromanol	δT3/αT3	No	GRM + TRM.non.cand	0.681893
Tocochromanol	δT3/αT3	No	TRM.B73	0.655079
Tocochromanol	δT3/αT3	No	TRM.both	0.657113
Tocochromanol	δT3/αT3	No	TRM.cand	0.23298
Tocochromanol	δT3/αT3	No	TRM.Ia453	0.644719
Tocochromanol	δT3/αT3	No	TRM.non.cand	0.652582
Tocochromanol	δT3/αT3	Yes	GRM	0.693636
Tocochromanol	δT3/αT3	Yes	GRM + TRM.B73	0.693089
Tocochromanol	δT3/αT3	Yes	GRM + TRM.both	0.695516
Tocochromanol	δT3/αT3	Yes	GRM + TRM.cand	0.696253
Tocochromanol	δT3/αT3	Yes	GRM + TRM.Ia453	0.691811
Tocochromanol	δT3/αT3	Yes	GRM + TRM.non.cand	0.693663
Tocochromanol	δT3/αT3	Yes	TRM.B73	0.655843
Tocochromanol	δT3/αT3	Yes	TRM.both	0.659349
Tocochromanol	δT3/αT3	Yes	TRM.cand	0.472874
Tocochromanol	δT3/αT3	Yes	TRM.Ia453	0.647333
Tocochromanol	δT3/αT3	Yes	TRM.non.cand	0.654586
Tocochromanol	δT3/γT3	No	GRM	0.57694
Tocochromanol	δT3/γT3	No	GRM + TRM.B73	0.606648
Tocochromanol	δT3/γT3	No	GRM + TRM.both	0.601802
Tocochromanol	δT3/γT3	No	GRM + TRM.cand	0.572765
Tocochromanol	δT3/γT3	No	GRM + TRM.Ia453	0.608965
Tocochromanol	δT3/γT3	No	GRM + TRM.non.cand	0.606654
Tocochromanol	δT3/γT3	No	TRM.B73	0.546955
Tocochromanol	δT3/γT3	No	TRM.both	0.539052
Tocochromanol	δT3/γT3	No	TRM.cand	0.0391919
Tocochromanol	δT3/γT3	No	TRM.Ia453	0.536849
Tocochromanol	δT3/γT3	No	TRM.non.cand	0.543882
Tocochromanol	δT3/γT3	Yes	GRM	0.609056
Tocochromanol	δT3/γT3	Yes	GRM + TRM.B73	0.6128
Tocochromanol	δT3/γT3	Yes	GRM + TRM.both	0.609921
Tocochromanol	δT3/γT3	Yes	GRM + TRM.cand	0.606498
Tocochromanol	δT3/γT3	Yes	GRM + TRM.Ia453	0.613922
Tocochromanol	δT3/γT3	Yes	GRM + TRM.non.cand	0.613544
Tocochromanol	δT3/γT3	Yes	TRM.B73	0.537422
Tocochromanol	δT3/γT3	Yes	TRM.both	0.529229
Tocochromanol	δT3/γT3	Yes	TRM.cand	0.302375
Tocochromanol	δT3/γT3	Yes	TRM.Ia453	0.528506
Tocochromanol	δT3/γT3	Yes	TRM.non.cand	0.535925
Tocochromanol	ΣT3	No	GRM	0.599368
Tocochromanol	ΣT3	No	GRM + TRM.B73	0.669086
Tocochromanol	ΣT3	No	GRM + TRM.both	0.670677
Tocochromanol	ΣT3	No	GRM + TRM.cand	0.599375
Tocochromanol	ΣT3	No	GRM + TRM.Ia453	0.663029
Tocochromanol	ΣT3	No	GRM + TRM.non.cand	0.669188
Tocochromanol	ΣT3	No	TRM.B73	0.659866
Tocochromanol	ΣT3	No	TRM.both	0.663809
Tocochromanol	ΣT3	No	TRM.cand	0.235977
Tocochromanol	ΣT3	No	TRM.Ia453	0.651486
Tocochromanol	ΣT3	No	TRM.non.cand	0.659935
Tocochromanol	ΣT3	Yes	GRM	0.648073
Tocochromanol	ΣT3	Yes	GRM + TRM.B73	0.684055
Tocochromanol	ΣT3	Yes	GRM + TRM.both	0.685016
Tocochromanol	ΣT3	Yes	GRM + TRM.cand	0.648662
Tocochromanol	ΣT3	Yes	GRM + TRM.Ia453	0.679902
Tocochromanol	ΣT3	Yes	GRM + TRM.non.cand	0.683029
Tocochromanol	ΣT3	Yes	TRM.B73	0.668863
Tocochromanol	ΣT3	Yes	TRM.both	0.67199
Tocochromanol	ΣT3	Yes	TRM.cand	0.511568
Tocochromanol	ΣT3	Yes	TRM.Ia453	0.661293
Tocochromanol	ΣT3	Yes	TRM.non.cand	0.668822
