## Supplemental Table S9 for "Transcriptome-wide association and prediction for carotenoids and tocochromanols in fresh sweet corn kernels"

### Sheet: Supplemental Table S9
Supplemental Table 9. Endosperm mutation assignments
Inbred line	Name-based sh2 allele assignment	Assignment from Baseggio et al. (2019, 2020)	Classification method from Baseggio et al. (2019, 2020)
2		su1	Visual
257A9		su1	Visual
304A		su1	Visual
34f		sh2	Visual
471_U6		su1	Visual
675A		su1	Visual
83610b		su1	Visual
83612b		su1	Visual
A10579		su1	Visual
A684su		su1	Marker
A685su		su1	Marker
AS11		su1	Marker
B5765		su1	Visual
B5870		su1	Visual
C12_1		su1	Visual
C13		su1	Visual
C18		su1	Visual
C2		su1	Visual
C22		su1	Visual
C27		su1	Visual
C27red		su1	Visual
C3		su1	Visual
C30		su1	Visual
C31		su1	Visual
C38		su1	Visual
C4		su1	Visual
C40		su1	Visual
C42		su1	Visual
C5		su1	Visual
C5_NT		su1	Visual
C65		su1	Visual
C68		su1	Visual
C68Rx552_63		su1	Visual
C6A		su1	Visual
C7		su1	Visual
C7e		su1	Visual
C81		su1	Visual
C8p		su1	Visual
C8w		su1	Visual
C90		su1	Visual
EP58		su1	Marker
EP61		su1	Marker
EP62		su1	Marker
EP82		su1	Marker
EP83		su1	Marker
EP84		sh2	Marker
EP85		sh2	Marker
Fa32B		sh2	Marker
Fa56a		sh2	Marker
G8		su1	Visual
GMBAB		su1	Marker
GTS1		su1	Visual
I45		su1	Marker
I817		su1	Visual
Ia2003		su1	Marker
Ia2076		su1	Visual
Ia2132		su1	Visual
Ia2730		su1	Marker
Ia4189		su1	Visual
Ia45_1		su1	Marker
Ia45_2		su1	Marker
Ia453		su1	Visual
Ia45_3		su1	Marker
Ia5125		su1	Visual
Ia5220		su1	Marker
Ia5261		su1	Visual
Ia59		su1	Visual
IaCG4189		su1	Visual
IaEV191		su1	Marker
IaEV3002		su1	Visual
IaEV3015		su1	Visual
If825		sh2	Visual
If853		sh2	Visual
Il101t		su1	Visual
IL103a		su1	Visual
IL104g		su1	Visual
IL110K		su1	Visual
IL112t		su1	Visual
IL1171		su1	Visual
IL11D		su1	Visual
IL124a		su1	Visual
IL125b		su1	Visual
IL14b		su1	Visual
IL14C		su1	Visual
Il14H		su1	Visual
IL18b		su1	Visual
IL200e		su1	Visual
IL21f		su1	Visual
IL279AxRp1d		su1	Visual
IL27a		su1	Visual
IL303b		su1	Visual
IL318a		su1	Visual
IL31a		su1	Visual
IL323a		su1	Visual
IL325a		su1	Visual
IL328a		su1	Visual
IL354a		su1	Visual
IL366a		su1	Visual
IL368a		su1	Visual
IL369b		su1	Visual
IL370a		su1	Visual
IL393a		su1	Visual
IL395a		su1	Visual
IL430a		su1	Visual
IL437a		su1	Visual
IL442a		su1	Marker
IL44b		su1	Visual
IL451b		su1	Visual
IL453b		su1	Visual
IL454a		su1	Visual
IL465a		su1	Visual
IL47A		su1	Visual
IL515a		su1	Visual
IL543c		su1	Visual
IL545		su1	Visual
IL557a		su1	Visual
IL607a		su1	Visual
IL611a		su1	Visual
IL615a		su1	Visual
IL618b		su1	Visual
IL648		su1	Visual
IL661a		su1	Visual
IL671a		su1	Visual
IL673a		su1	Visual
IL676a		su1	Visual
Il677a		su1	Visual
IL678a		su1	Visual
IL689a		su1	Visual
IL692c		su1	Visual
IL696a		su1	Visual
IL699e		su1	Visual
IL7		su1	Visual
IL701e		su1	Marker
IL707a		su1	Visual
IL713a		su1	Visual
IL729a		su1	Visual
IL731a		su1	Visual
IL733a		su1	Visual
IL744a		su1	Visual
IL747b		su1	Visual
IL751a		su1	Visual
IL757b		su1	Marker
IL761a		su1	Visual
IL764b		su1	Visual
IL765a		su1	Visual
IL766a		su1	Visual
IL767b		su1	Visual
IL772a		su1	Visual
IL773a		su1	Visual
IL775a		su1	Visual
IL776a		su1	Visual
IL777a		su1	Visual
IL778c		su1	Visual
IL779a		su1	Visual
IL788a		su1	Visual
IL789b		su1	Marker
IL793a		su1	Visual
IL794a		su1	Visual
IL795a		su1	Visual
IL796a		su1	Visual
IL797a		su1	Visual
IL798c		su1	Visual
IL799b		su1	Visual
IL801a		su1	Marker
IL802b		su1	Visual
IL803a		su1	Visual
IL804a		su1	Visual
IL86e		su1	Visual
IL91j		su1	Visual
ILB5765		su1	Visual
ILB5870		su1	Visual
ILB6011		su1	Marker
IP39		su1	Visual
Jubileeex9017		su1	Visual
LUTHER_HILL		su1	Visual
M23		su1	Visual
M45		su1	Visual
M5		su1	Visual
M6388		sh2	Marker
M822		su1	Visual
Ma2402		su1	Visual
Ma32		su1	Visual
Ma401		su1	Visual
Ma5125		su1	Visual
Ma83608		su1	Visual
MDM_1		su1	Visual
MDM_12		su1	Visual
MDM_15		su1	Visual
MDM_16		su1	Visual
MDM_17		su1	Visual
MDM_18		su1	Visual
MDM_19		su1	Visual
MDM_2		su1	Visual
MDM_20		su1	Marker
MDM_21		su1	Visual
MDM_23		su1	Visual
MDM_5		su1	Visual
MDM_8		su1	Visual
MDM_9		su1	Visual
Me1		su1	Visual
Me100		su1	Visual
Me121_wb		su1	Visual
Me123		su1	Visual
Me135		su1	Visual
Me2		su1	Visual
Me244_wb		su1	Visual
Me2rt		su1	Visual
NJ112		su1	Visual
NJ159		su1	Visual
NJ618		su1	Visual
NJ7Y		su1	Marker
OLCOTT		su1	Visual
P14		su1	Visual
P35		su1	Visual
P39		su1	Visual
P39Goodman_Buckler		su1	Visual
P39_New		su1	Visual
P39a		su1	Visual
P39b		su1	Visual
P39Le_253		su1	Visual
P39LE_261_61		su1	Visual
P39M94		su1	Visual
P39M96		su1	Visual
P39xRp1d		su1	Visual
P51		su1	Visual
P51B		su1	Visual
P51xRp1d		su1	Visual
R825		sh2	Visual
R839		sh2	Visual
R851		sh2	Visual
R853		sh2	Visual
S4		su1	Visual
S43		su1	Visual
SC1441		sh2	Visual
SC6069		sh2	Visual
SD176		su1	Visual
SD226		su1	Visual
SD277		su1	Visual
SD42		su1	Visual
SD469		su1	Visual
SD592		su1	Visual
SD789		su1	Visual
SD829		su1	Visual
SD883		su1	Visual
SD884		su1	Marker
SD908		su1	Visual
SD909		su1	Visual
Strain_304A_408_68B		su1	Visual
Strain_675A_415_68B		su1	Visual
T20		su1	Visual
T24		su1	Visual
T32		su1	Visual
T33		su1	Visual
T35		su1	Visual
T625		su1	Visual
T62s		su1	Visual
V775		sh2	Visual
V781		su1	Visual
VIA5492		su1	Visual
Vineland576		su1	Visual
W1736		su1	Marker
W3647		su1	Visual
W3742		su1	Visual
W5543		su1	Visual
W5552		su1	Visual
W5579		su1	Visual
W6366		su1	Visual
W6462		su1	Visual
W6714		su1	Visual
W6720_1		su1	Visual
W6728		su1	Visual
W6757		su1	Visual
W6786		su1	Visual
W7151		su1	Visual
W822GSe		su1	Visual
We01407		su1	Visual
We02404		su1	Visual
We02406		su1	Visual
We02412		su1	Visual
We03418a		su1	Visual
We05401		su1	Visual
We05407		su1	Visual
We05408		su1	Visual
We05410		su1	Visual
We05411		su1	Visual
We06410		su1	Visual
We08408		su1	Visual
We08414a		su1	Visual
We08417a		su1	Visual
We09402		su1	Visual
We09413		su1	Visual
We09425		su1	Visual
We10401		su1	Visual
Wh00033	sh2-R	sh2	Visual
Wh00050	sh2-R	sh2	Marker
Wh00051	sh2-R	sh2	Visual
Wh00065	sh2-R	sh2	Visual
Wh01001	sh2-R	sh2	Visual
Wh03031	sh2-R	sh2	Visual
Wh04020a	sh2-R	sh2	Visual
Wh04036V	sh2-R	sh2	Visual
Wh05032a	sh2-R	sh2	Marker
Wh05051	sh2-R	sh2	Visual
Wh05066a	sh2-R	sh2	Visual
Wh05081a	sh2-R	sh2	Visual
Wh07013	sh2-R	sh2	Visual
Wh07020a	sh2-R	sh2	Visual
Wh07061a	sh2-R	sh2	Visual
Wh07165R	sh2-R	sh2	Visual
Wh07166R	sh2-R	sh2	Visual
Wh08022	sh2-R	sh2	Visual
Wh08042	sh2-R	sh2	Visual
Wh08091	sh2-R	sh2	Visual
Wh08092	sh2-R	sh2	Visual
Wh08115b	sh2-R	sh2	Marker
Wh09009	sh2-R	sh2	Visual
Wh09033	sh2-R	sh2	Visual
Wh09061	sh2-R	sh2	Visual
Wh09068	sh2-R	sh2	Visual
Wh09075	sh2-R	sh2	Visual
Wh09083	sh2-R	sh2	Marker
Wh09117R	sh2-R	sh2	Marker
Wh09126R	sh2-R	sh2	Visual
Wh09137R	sh2-R	sh2	Visual
Wh09141R	sh2-R	sh2	Marker
Wh10006R	sh2-R	sh2	Visual
Wh10034R	sh2-R	sh2	Marker
Wh10035R	sh2-R	sh2	Visual
Wh10046R	sh2-R	sh2	Marker
Wh10049R	sh2-R	sh2	Visual
Wh10080	sh2-R	sh2	Visual
Wh10110R	sh2-R	sh2	Visual
Wh10113R	sh2-R	sh2	Visual
Wh10140R	sh2-R	sh2	Visual
Wh10173V	sh2-R	sh2	Visual
Wh10216V	sh2-R	sh2	Visual
Wh10231V	sh2-R	sh2	Visual
Wh10802R	sh2-R	su1	Visual
Wh10804R	sh2-R	su1	Visual
Wh1095407_2		su1	Visual
Wh92047	sh2-R	su1sh2	Marker
Wh92054	sh2-R	sh2	Visual
Wh9261	sh2-R	sh2	Visual
Wh93006	sh2-R	sh2	Visual
Wh93016	sh2-R	sh2	Visual
Wh93017	sh2-R	sh2	Visual
Wh94053	sh2-R	sh2	Visual
Wh95016a	sh2-R	sh2	Visual
Wh96011	sh2-R	sh2	Visual
Wh96034	sh2-R	sh2	Visual
Wh98044	sh2-R	sh2	Visual
Wh98063	sh2-R	sh2	Visual
Wu00801		su1	Visual
Wu00802		su1	Visual
Wu04401		su1	Visual
Wu04806		su1	Visual
Wu04819		su1	Visual
Wu99811		su1	Visual
Wu99823		su1	Visual
Wuh07177i	su1sh2-i	sh2	Visual/Marker
Wuh07182i	su1sh2-i	sh2	Visual/Marker
Wuh07183i	su1sh2-i	sh2	Marker
Wuh07186i	su1sh2-i	sh2	Visual/Marker
Wuh07413i	su1sh2-i	su1sh2	Visual/Marker
Wuh07422i	su1sh2-i	su1sh2	Visual/Marker
Wuh07429i	su1sh2-i	su1sh2	Marker
Wuh07466i	su1sh2-i	su1sh2	Visual/Marker
Wuh07481i	su1sh2-i	su1sh2	Visual/Marker
Wuh08127i	su1sh2-i	sh2	Visual/Marker
Wuh09093i	su1sh2-i	su1sh2	Visual/Marker
Wuh09097i	su1sh2-i	su1sh2	Visual/Marker
Wuh09098i	su1sh2-i	su1sh2	Visual/Marker
Wuh09144i	su1sh2-i	su1sh2	Marker
Wuh09149i	su1sh2-i	su1sh2	Marker
Wuh09150i	su1sh2-i	su1sh2	Visual/Marker
Wuh09153i	su1sh2-i	su1sh2	Marker
Wuh09164i	su1sh2-i	su1sh2	Visual/Marker
Wuh09170i	su1sh2-i	su1sh2	Marker
Wuh09174i	su1sh2-i	su1sh2	Marker
Wuh09183i	su1sh2-i	su1sh2	Visual/Marker
Wuh09188i	su1sh2-i	su1sh2	Marker
Wuh09191i	su1sh2-i	su1sh2	Marker
Wuh98032	su1sh2-R	sh2	Visual/Marker
WVG3		su1	Marker
C23		su1	Visual
W822Gse		su1	Visual
